# Transcriptomics and chromatin accessibility in multiple African population samples

**DOI:** 10.1101/2023.11.04.564839

**Authors:** Marianne K DeGorter, Page C Goddard, Emre Karakoc, Soumya Kundu, Stephanie M Yan, Daniel Nachun, Nathan Abell, Matthew Aguirre, Tommy Carstensen, Ziwei Chen, Matthew Durrant, Vikranth R Dwaracherla, Karen Feng, Michael J Gloudemans, Naiomi Hunter, Mohana P S Moorthy, Cristina Pomilla, Kameron B Rodrigues, Courtney J Smith, Kevin S Smith, Rachel A Ungar, Brunilda Balliu, Jacques Fellay, Paul Flicek, Paul J McLaren, Brenna Henn, Rajiv C McCoy, Lauren Sugden, Anshul Kundaje, Manjinder S Sandhu, Deepti Gurdasani, Stephen B Montgomery

## Abstract

Mapping the functional human genome and impact of genetic variants is often limited to European-descendent population samples. To aid in overcoming this limitation, we measured gene expression using RNA sequencing in lymphoblastoid cell lines (LCLs) from 599 individuals from six African populations to identify novel transcripts including those not represented in the hg38 reference genome. We used whole genomes from the 1000 Genomes Project and 164 Maasai individuals to identify 8,881 expression and 6,949 splicing quantitative trait loci (eQTLs/sQTLs), and 2,611 structural variants associated with gene expression (SV-eQTLs). We further profiled chromatin accessibility using ATAC-Seq in a subset of 100 representative individuals, to identity chromatin accessibility quantitative trait loci (caQTLs) and allele-specific chromatin accessibility, and provide predictions for the functional effect of 78.9 million variants on chromatin accessibility. Using this map of eQTLs and caQTLs we fine-mapped GWAS signals for a range of complex diseases. Combined, this work expands global functional genomic data to identify novel transcripts, functional elements and variants, understand population genetic history of molecular quantitative trait loci, and further resolve the genetic basis of multiple human traits and disease.
