## Supplementary Tables for "Transcriptomics and chromatin accessibility in multiple African population samples": biorxiv-AFGR-SupplementaryTableS1.tsv

LCL Coriell ID	1000G ID	Population	Gender	Genome	Transcriptome	ATAC-Seq
HG02938	HG02938	ESN	Male	yes	yes	yes
HG02943	HG02943	ESN	Female	yes	yes	yes
HG02970	HG02970	ESN	Female	yes	yes	yes
HG02973	HG02973	ESN	Male	yes	yes	yes
HG02981	HG02981	ESN	Male	yes	yes	yes
HG03103	HG03103	ESN	Male	yes	yes	yes
HG03108	HG03108	ESN	Female	yes	yes	yes
HG03135	HG03135	ESN	Female	yes	yes	yes
HG03139	HG03139	ESN	Male	yes	yes	yes
HG03159	HG03159	ESN	Female	yes	yes	yes
HG03175	HG03175	ESN	Male	yes	yes	yes
HG03196	HG03196	ESN	Male	yes	yes	yes
HG03280	HG03280	ESN	Male	yes	yes	yes
HG03342	HG03342	ESN	Female	yes	yes	yes
HG03354	HG03354	ESN	Female	yes	yes	yes
HG03520	HG03520	ESN	Female	yes	yes	yes
HG03521	HG03521	ESN	Male	yes	yes	yes
HG02571	HG02571	GWD	Female	yes	yes	yes
HG02588	HG02588	GWD	Male	yes	yes	yes
HG02610	HG02610	GWD	Male	yes	yes	yes
HG02623	HG02623	GWD	Male	yes	yes	yes
HG02642	HG02642	GWD	Male	yes	yes	yes
HG02678	HG02678	GWD	Male	yes	yes	yes
HG02759	HG02759	GWD	Male	yes	yes	yes
HG02763	HG02763	GWD	Female	yes	yes	yes
HG02798	HG02798	GWD	Male	yes	yes	yes
HG02840	HG02840	GWD	Female	yes	yes	yes
HG02852	HG02852	GWD	Female	yes	yes	yes
HG02870	HG02870	GWD	Female	yes	yes	yes
HG02884	HG02884	GWD	Male	yes	yes	yes
HG02885	HG02885	GWD	Female	yes	yes	yes
HG03025	HG03025	GWD	Female	yes	yes	yes
HG03039	HG03039	GWD	Male	yes	yes	yes
HG03045	HG03045	GWD	Male	yes	yes	yes
GM19023	NA19023	LWK	Female	yes	yes	yes
GM19025	NA19025	LWK	Male	yes	yes	yes
GM19035	NA19035	LWK	Male	yes	yes	yes
GM19043	NA19043	LWK	Male	yes	yes	yes
GM19324	NA19324	LWK	Female	yes	yes	yes
GM19328	NA19328	LWK	Female	yes	yes	yes
GM19351	NA19351	LWK	Female	yes	yes	yes
GM19372	NA19372	LWK	Male	yes	yes	yes
GM19395	NA19395	LWK	Female	yes	yes	yes
GM19397	NA19397	LWK	Male	yes	yes	yes
GM19438	NA19438	LWK	Female	yes	yes	yes
GM19452	NA19452	LWK	Male	yes	yes	yes
GM19455	NA19455	LWK	Male	yes	yes	yes
GM19463	NA19463	LWK	Female	yes	yes	yes
GM19467	NA19467	LWK	Female	yes	yes	yes
GM21360	NA21360	MKK	Female	yes	yes	yes
GM21367	NA21367	MKK	Male	yes	yes	yes
GM21381	NA21381	MKK	Male	yes	yes	yes
GM21390	NA21390	MKK	Male	yes	yes	yes
GM21423	NA21423	MKK	Male	yes	yes	yes
GM21447	NA21447	MKK	Male	yes	yes	yes
GM21515	NA21515	MKK	Male	yes	yes	yes
GM21526	NA21526	MKK	Female	yes	yes	yes
GM21528	NA21528	MKK	Male	yes	yes	yes
GM21529	NA21529	MKK	Female	yes	yes	yes
GM21576	NA21576	MKK	Female	yes	yes	yes
GM21619	NA21619	MKK	Male	yes	yes	yes
GM21717	NA21717	MKK	Female	yes	yes	yes
GM21723	NA21723	MKK	Female	yes	yes	yes
GM21737	NA21737	MKK	Male	yes	yes	yes
GM21786	NA21786	MKK	Female	yes	yes	yes
GM21825	NA21825	MKK	Female	yes	yes	yes
HG03060	HG03060	MSL	Male	yes	yes	yes
HG03064	HG03064	MSL	Female	yes	yes	yes
HG03066	HG03066	MSL	Male	yes	yes	yes
HG03095	HG03095	MSL	Female	yes	yes	yes
HG03097	HG03097	MSL	Female	yes	yes	yes
HG03378	HG03378	MSL	Female	yes	yes	yes
HG03432	HG03432	MSL	Male	yes	yes	yes
HG03439	HG03439	MSL	Male	yes	yes	yes
HG03442	HG03442	MSL	Male	yes	yes	yes
HG03457	HG03457	MSL	Male	yes	yes	yes
HG03460	HG03460	MSL	Male	yes	yes	yes
HG03469	HG03469	MSL	Male	yes	yes	yes
HG03558	HG03558	MSL	Female	yes	yes	yes
HG03565	HG03565	MSL	Male	yes	yes	yes
HG03571	HG03571	MSL	Male	yes	yes	yes
HG03575	HG03575	MSL	Female	yes	yes	yes
GM18498	NA18498	YRI	Male	yes	yes	yes
GM18499	NA18499	YRI	Female	yes	yes	yes
GM18502	NA18502	YRI	Female	yes	yes	yes
GM18505	NA18505	YRI	Female	yes	yes	yes
GM18508	NA18508	YRI	Female	yes	yes	yes
GM18511	NA18511	YRI	Female	yes	yes	yes
GM18517	NA18517	YRI	Female	yes	yes	yes
GM18519	NA18519	YRI	Male	yes	yes	yes
GM18520	NA18520	YRI	Female	yes	yes	yes
GM18858	NA18858	YRI	Female	yes	yes	yes
GM18861	NA18861	YRI	Female	yes	yes	yes
GM18867	NA18867	YRI	Female	yes	yes	yes
GM18868	NA18868	YRI	Male	yes	yes	yes
GM18870	NA18870	YRI	Female	yes	yes	yes
GM18873	NA18873	YRI	Female	yes	yes	yes
GM18907	NA18907	YRI	Female	yes	yes	yes
GM18909	NA18909	YRI	Female	yes	yes	yes
HG02922	HG02922	ESN	Female	yes	yes	no
HG02923	HG02923	ESN	Male	yes	yes	no
HG02941	HG02941	ESN	Male	yes	yes	no
HG02944	HG02944	ESN	Male	yes	yes	no
HG02946	HG02946	ESN	Female	yes	yes	no
HG02947	HG02947	ESN	Male	yes	yes	no
HG02952	HG02952	ESN	Female	yes	yes	no
HG02953	HG02953	ESN	Male	yes	yes	no
HG02968	HG02968	ESN	Male	yes	yes	no
HG02971	HG02971	ESN	Male	yes	yes	no
HG02974	HG02974	ESN	Female	yes	yes	no
HG02976	HG02976	ESN	Female	yes	yes	no
HG02977	HG02977	ESN	Male	yes	yes	no
HG02979	HG02979	ESN	Female	yes	yes	no
HG03099	HG03099	ESN	Female	yes	yes	no
HG03100	HG03100	ESN	Male	yes	yes	no
HG03105	HG03105	ESN	Female	yes	yes	no
HG03109	HG03109	ESN	Male	yes	yes	no
HG03111	HG03111	ESN	Female	yes	yes	no
HG03112	HG03112	ESN	Male	yes	yes	no
HG03114	HG03114	ESN	Female	yes	yes	no
HG03115	HG03115	ESN	Male	yes	yes	no
HG03117	HG03117	ESN	Female	yes	yes	no
HG03118	HG03118	ESN	Male	yes	yes	no
HG03120	HG03120	ESN	Male	yes	yes	no
HG03121	HG03121	ESN	Female	yes	yes	no
HG03123	HG03123	ESN	Female	yes	yes	no
HG03124	HG03124	ESN	Male	yes	yes	no
HG03126	HG03126	ESN	Female	yes	yes	no
HG03127	HG03127	ESN	Male	yes	yes	no
HG03129	HG03129	ESN	Female	yes	yes	no
HG03130	HG03130	ESN	Male	yes	yes	no
HG03132	HG03132	ESN	Female	yes	yes	no
HG03133	HG03133	ESN	Male	yes	yes	no
HG03136	HG03136	ESN	Male	yes	yes	no
HG03157	HG03157	ESN	Male	yes	yes	no
HG03160	HG03160	ESN	Male	yes	yes	no
HG03162	HG03162	ESN	Female	yes	yes	no
HG03163	HG03163	ESN	Male	yes	yes	no
HG03166	HG03166	ESN	Male	yes	yes	no
HG03168	HG03168	ESN	Female	yes	yes	no
HG03169	HG03169	ESN	Male	yes	yes	no
HG03172	HG03172	ESN	Male	yes	yes	no
HG03189	HG03189	ESN	Female	yes	yes	no
HG03190	HG03190	ESN	Male	yes	yes	no
HG03193	HG03193	ESN	Male	yes	yes	no
HG03195	HG03195	ESN	Female	yes	yes	no
HG03198	HG03198	ESN	Female	yes	yes	no
HG03199	HG03199	ESN	Male	yes	yes	no
HG03202	HG03202	ESN	Male	yes	yes	no
HG03265	HG03265	ESN	Male	yes	yes	no
HG03267	HG03267	ESN	Female	yes	yes	no
HG03268	HG03268	ESN	Male	yes	yes	no
HG03270	HG03270	ESN	Female	yes	yes	no
HG03271	HG03271	ESN	Male	yes	yes	no
HG03279	HG03279	ESN	Female	yes	yes	no
HG03291	HG03291	ESN	Female	yes	yes	no
HG03294	HG03294	ESN	Female	yes	yes	no
HG03295	HG03295	ESN	Male	yes	yes	no
HG03297	HG03297	ESN	Female	yes	yes	no
HG03298	HG03298	ESN	Male	yes	yes	no
HG03300	HG03300	ESN	Female	yes	yes	no
HG03301	HG03301	ESN	Male	yes	yes	no
HG03303	HG03303	ESN	Female	yes	yes	no
HG03304	HG03304	ESN	Male	yes	yes	no
HG03311	HG03311	ESN	Male	yes	yes	no
HG03313	HG03313	ESN	Male	yes	yes	no
HG03343	HG03343	ESN	Male	yes	yes	no
HG03351	HG03351	ESN	Female	yes	yes	no
HG03352	HG03352	ESN	Male	yes	yes	no
HG03363	HG03363	ESN	Female	yes	yes	no
HG03366	HG03366	ESN	Female	yes	yes	no
HG03367	HG03367	ESN	Male	yes	yes	no
HG03369	HG03369	ESN	Female	yes	yes	no
HG03370	HG03370	ESN	Male	yes	yes	no
HG03372	HG03372	ESN	Female	yes	yes	no
HG03499	HG03499	ESN	Female	yes	yes	no
HG03511	HG03511	ESN	Female	yes	yes	no
HG03514	HG03514	ESN	Female	yes	yes	no
HG03515	HG03515	ESN	Male	yes	yes	no
HG03517	HG03517	ESN	Female	yes	yes	no
HG03518	HG03518	ESN	Male	yes	yes	no
HG02461	HG02461	GWD	Male	yes	yes	no
HG02462	HG02462	GWD	Female	yes	yes	no
HG02464	HG02464	GWD	Male	yes	yes	no
HG02465	HG02465	GWD	Female	yes	yes	no
HG02561	HG02561	GWD	Male	yes	yes	no
HG02562	HG02562	GWD	Female	yes	yes	no
HG02568	HG02568	GWD	Female	yes	yes	no
HG02570	HG02570	GWD	Male	yes	yes	no
HG02573	HG02573	GWD	Male	yes	yes	no
HG02574	HG02574	GWD	Female	yes	yes	no
HG02582	HG02582	GWD	Male	yes	yes	no
HG02583	HG02583	GWD	Female	yes	yes	no
HG02585	HG02585	GWD	Male	yes	yes	no
HG02586	HG02586	GWD	Female	yes	yes	no
HG02589	HG02589	GWD	Female	yes	yes	no
HG02594	HG02594	GWD	Male	yes	yes	no
HG02595	HG02595	GWD	Female	yes	yes	no
HG02611	HG02611	GWD	Female	yes	yes	no
HG02613	HG02613	GWD	Male	yes	yes	no
HG02614	HG02614	GWD	Female	yes	yes	no
HG02620	HG02620	GWD	Male	yes	yes	no
HG02621	HG02621	GWD	Female	yes	yes	no
HG02624	HG02624	GWD	Female	yes	yes	no
HG02628	HG02628	GWD	Male	yes	yes	no
HG02629	HG02629	GWD	Female	yes	yes	no
HG02634	HG02634	GWD	Male	yes	yes	no
HG02635	HG02635	GWD	Female	yes	yes	no
HG02643	HG02643	GWD	Female	yes	yes	no
HG02645	HG02645	GWD	Male	yes	yes	no
HG02646	HG02646	GWD	Female	yes	yes	no
HG02666	HG02666	GWD	Male	yes	yes	no
HG02667	HG02667	GWD	Female	yes	yes	no
HG02675	HG02675	GWD	Male	yes	yes	no
HG02676	HG02676	GWD	Female	yes	yes	no
HG02679	HG02679	GWD	Female	yes	yes	no
HG02702	HG02702	GWD	Male	yes	yes	no
HG02703	HG02703	GWD	Female	yes	yes	no
HG02715	HG02715	GWD	Male	yes	yes	no
HG02716	HG02716	GWD	Female	yes	yes	no
HG02721	HG02721	GWD	Male	yes	yes	no
HG02722	HG02722	GWD	Female	yes	yes	no
HG02757	HG02757	GWD	Female	yes	yes	no
HG02760	HG02760	GWD	Female	yes	yes	no
HG02768	HG02768	GWD	Male	yes	yes	no
HG02769	HG02769	GWD	Female	yes	yes	no
HG02771	HG02771	GWD	Male	yes	yes	no
HG02772	HG02772	GWD	Female	yes	yes	no
HG02799	HG02799	GWD	Female	yes	yes	no
HG02804	HG02804	GWD	Male	yes	yes	no
HG02805	HG02805	GWD	Female	yes	yes	no
HG02807	HG02807	GWD	Male	yes	yes	no
HG02808	HG02808	GWD	Female	yes	yes	no
HG02810	HG02810	GWD	Male	yes	yes	no
HG02811	HG02811	GWD	Female	yes	yes	no
HG02813	HG02813	GWD	Male	yes	yes	no
HG02814	HG02814	GWD	Female	yes	yes	no
HG02816	HG02816	GWD	Male	yes	yes	no
HG02817	HG02817	GWD	Female	yes	yes	no
HG02819	HG02819	GWD	Male	yes	yes	no
HG02820	HG02820	GWD	Female	yes	yes	no
HG02836	HG02836	GWD	Male	yes	yes	no
HG02837	HG02837	GWD	Female	yes	yes	no
HG02839	HG02839	GWD	Male	yes	yes	no
HG02851	HG02851	GWD	Male	yes	yes	no
HG02854	HG02854	GWD	Male	yes	yes	no
HG02855	HG02855	GWD	Female	yes	yes	no
HG02860	HG02860	GWD	Male	yes	yes	no
HG02861	HG02861	GWD	Female	yes	yes	no
HG02878	HG02878	GWD	Male	yes	yes	no
HG02879	HG02879	GWD	Female	yes	yes	no
HG02881	HG02881	GWD	Male	yes	yes	no
HG02882	HG02882	GWD	Female	yes	yes	no
HG02887	HG02887	GWD	Male	yes	yes	no
HG02888	HG02888	GWD	Female	yes	yes	no
HG02890	HG02890	GWD	Male	yes	yes	no
HG02891	HG02891	GWD	Female	yes	yes	no
HG02895	HG02895	GWD	Male	yes	yes	no
HG02896	HG02896	GWD	Female	yes	yes	no
HG02982	HG02982	GWD	Male	yes	yes	no
HG02983	HG02983	GWD	Female	yes	yes	no
HG03024	HG03024	GWD	Male	yes	yes	no
HG03027	HG03027	GWD	Male	yes	yes	no
HG03028	HG03028	GWD	Female	yes	yes	no
HG03040	HG03040	GWD	Female	yes	yes	no
HG03046	HG03046	GWD	Female	yes	yes	no
HG03048	HG03048	GWD	Male	yes	yes	no
HG03049	HG03049	GWD	Female	yes	yes	no
HG03240	HG03240	GWD	Male	yes	yes	no
HG03241	HG03241	GWD	Female	yes	yes	no
HG03246	HG03246	GWD	Male	yes	yes	no
HG03247	HG03247	GWD	Female	yes	yes	no
HG03258	HG03258	GWD	Male	yes	yes	no
HG03259	HG03259	GWD	Female	yes	yes	no
HG03538	HG03538	GWD	Male	yes	yes	no
HG03539	HG03539	GWD	Female	yes	yes	no
GM19017	NA19017	LWK	Female	yes	yes	no
GM19019	NA19019	LWK	Female	yes	yes	no
GM19020	NA19020	LWK	Male	yes	yes	no
GM19024	NA19024	LWK	Female	yes	yes	no
GM19026	NA19026	LWK	Male	yes	yes	no
GM19027	NA19027	LWK	Male	yes	yes	no
GM19028	NA19028	LWK	Male	yes	yes	no
GM19030	NA19030	LWK	Female	yes	yes	no
GM19031	NA19031	LWK	Male	yes	yes	no
GM19036	NA19036	LWK	Female	yes	yes	no
GM19037	NA19037	LWK	Female	yes	yes	no
GM19038	NA19038	LWK	Female	yes	yes	no
GM19041	NA19041	LWK	Male	yes	yes	no
GM19042	NA19042	LWK	Female	yes	yes	no
GM19307	NA19307	LWK	Male	yes	yes	no
GM19308	NA19308	LWK	Male	yes	yes	no
GM19309	NA19309	LWK	Male	yes	yes	no
GM19310	NA19310	LWK	Female	yes	yes	no
GM19312	NA19312	LWK	Male	yes	yes	no
GM19314	NA19314	LWK	Female	yes	yes	no
GM19315	NA19315	LWK	Female	yes	yes	no
GM19316	NA19316	LWK	Female	yes	yes	no
GM19317	NA19317	LWK	Male	yes	yes	no
GM19318	NA19318	LWK	Male	yes	yes	no
GM19319	NA19319	LWK	Male	yes	yes	no
GM19320	NA19320	LWK	Female	yes	yes	no
GM19321	NA19321	LWK	Female	yes	yes	no
GM19323	NA19323	LWK	Female	yes	yes	no
GM19327	NA19327	LWK	Female	yes	yes	no
GM19331	NA19331	LWK	Male	yes	yes	no
GM19332	NA19332	LWK	Female	yes	yes	no
GM19334	NA19334	LWK	Male	yes	yes	no
GM19338	NA19338	LWK	Female	yes	yes	no
GM19346	NA19346	LWK	Male	yes	yes	no
GM19347	NA19347	LWK	Male	yes	yes	no
GM19350	NA19350	LWK	Male	yes	yes	no
GM19355	NA19355	LWK	Female	yes	yes	no
GM19360	NA19360	LWK	Male	yes	yes	no
GM19374	NA19374	LWK	Male	yes	yes	no
GM19375	NA19375	LWK	Male	yes	yes	no
GM19376	NA19376	LWK	Male	yes	yes	no
GM19377	NA19377	LWK	Female	yes	yes	no
GM19378	NA19378	LWK	Female	yes	yes	no
GM19379	NA19379	LWK	Female	yes	yes	no
GM19380	NA19380	LWK	Male	yes	yes	no
GM19383	NA19383	LWK	Male	yes	yes	no
GM19384	NA19384	LWK	Male	yes	yes	no
GM19385	NA19385	LWK	Male	yes	yes	no
GM19390	NA19390	LWK	Female	yes	yes	no
GM19391	NA19391	LWK	Female	yes	yes	no
GM19393	NA19393	LWK	Male	yes	yes	no
GM19394	NA19394	LWK	Male	yes	yes	no
GM19399	NA19399	LWK	Female	yes	yes	no
GM19401	NA19401	LWK	Female	yes	yes	no
GM19403	NA19403	LWK	Female	yes	yes	no
GM19404	NA19404	LWK	Female	yes	yes	no
GM19428	NA19428	LWK	Male	yes	yes	no
GM19429	NA19429	LWK	Male	yes	yes	no
GM19430	NA19430	LWK	Male	yes	yes	no
GM19431	NA19431	LWK	Female	yes	yes	no
GM19435	NA19435	LWK	Female	yes	yes	no
GM19436	NA19436	LWK	Female	yes	yes	no
GM19437	NA19437	LWK	Female	yes	yes	no
GM19439	NA19439	LWK	Female	yes	yes	no
GM19440	NA19440	LWK	Female	yes	yes	no
GM19443	NA19443	LWK	Male	yes	yes	no
GM19446	NA19446	LWK	Female	yes	yes	no
GM19448	NA19448	LWK	Male	yes	yes	no
GM19449	NA19449	LWK	Female	yes	yes	no
GM19451	NA19451	LWK	Male	yes	yes	no
GM19454	NA19454	LWK	Male	yes	yes	no
GM19456	NA19456	LWK	Female	yes	yes	no
GM19457	NA19457	LWK	Female	yes	yes	no
GM19461	NA19461	LWK	Male	yes	yes	no
GM19462	NA19462	LWK	Female	yes	yes	no
GM19466	NA19466	LWK	Male	yes	yes	no
GM19471	NA19471	LWK	Female	yes	yes	no
GM19472	NA19472	LWK	Female	yes	yes	no
GM19473	NA19473	LWK	Female	yes	yes	no
GM19474	NA19474	LWK	Female	yes	yes	no
GM19475	NA19475	LWK	Female	yes	yes	no
GM21295	NA21295	MKK	Male	yes	yes	no
GM21297	NA21297	MKK	Female	yes	yes	no
GM21298	NA21298	MKK	Male	yes	yes	no
GM21300	NA21300	MKK	Female	yes	yes	no
GM21301	NA21301	MKK	Male	yes	yes	no
GM21303	NA21303	MKK	Female	yes	yes	no
GM21304	NA21304	MKK	Male	yes	yes	no
GM21306	NA21306	MKK	Female	yes	yes	no
GM21307	NA21307	MKK	Male	yes	yes	no
GM21308	NA21308	MKK	Female	yes	yes	no
GM21316	NA21316	MKK	Male	yes	yes	no
GM21318	NA21318	MKK	Male	yes	yes	no
GM21320	NA21320	MKK	Female	yes	yes	no
GM21333	NA21333	MKK	Female	yes	yes	no
GM21335	NA21335	MKK	Male	yes	yes	no
GM21336	NA21336	MKK	Female	yes	yes	no
GM21338	NA21338	MKK	Male	yes	yes	no
GM21339	NA21339	MKK	Female	yes	yes	no
GM21341	NA21341	MKK	Male	yes	yes	no
GM21344	NA21344	MKK	Male	yes	yes	no
GM21351	NA21351	MKK	Male	yes	yes	no
GM21352	NA21352	MKK	Male	yes	yes	no
GM21353	NA21353	MKK	Female	yes	yes	no
GM21355	NA21355	MKK	Male	yes	yes	no
GM21356	NA21356	MKK	Male	yes	yes	no
GM21357	NA21357	MKK	Female	yes	yes	no
GM21359	NA21359	MKK	Male	yes	yes	no
GM21362	NA21362	MKK	Female	yes	yes	no
GM21363	NA21363	MKK	Female	yes	yes	no
GM21364	NA21364	MKK	Female	yes	yes	no
GM21365	NA21365	MKK	Female	yes	yes	no
GM21368	NA21368	MKK	Female	yes	yes	no
GM21371	NA21371	MKK	Female	yes	yes	no
GM21378	NA21378	MKK	Male	yes	yes	no
GM21379	NA21379	MKK	Female	yes	yes	no
GM21382	NA21382	MKK	Female	Chromium platform (excluded)	yes	no
GM21385	NA21385	MKK	Female	yes	yes	no
GM21387	NA21387	MKK	Male	yes	yes	no
GM21388	NA21388	MKK	Female	yes	yes	no
GM21391	NA21391	MKK	Female	yes	yes	no
GM21399	NA21399	MKK	Male	yes	yes	no
GM21400	NA21400	MKK	Female	yes	yes	no
GM21402	NA21402	MKK	Male	yes	yes	no
GM21403	NA21403	MKK	Female	yes	yes	no
GM21405	NA21405	MKK	Male	yes	yes	no
GM21408	NA21408	MKK	Male	yes	yes	no
GM21409	NA21409	MKK	Female	yes	yes	no
GM21410	NA21410	MKK	Male	yes	yes	no
GM21414	NA21414	MKK	Male	yes	yes	no
GM21415	NA21415	MKK	Female	yes	yes	no
GM21417	NA21417	MKK	Male	yes	yes	no
GM21418	NA21418	MKK	Female	yes	yes	no
GM21420	NA21420	MKK	Male	yes	yes	no
GM21421	NA21421	MKK	Female	yes	yes	no
GM21424	NA21424	MKK	Female	yes	yes	no
GM21435	NA21435	MKK	Male	yes	yes	no
GM21436	NA21436	MKK	Female	yes	yes	no
GM21438	NA21438	MKK	Female	yes	yes	no
GM21440	NA21440	MKK	Male	yes	yes	no
GM21441	NA21441	MKK	Female	yes	yes	no
GM21443	NA21443	MKK	Male	yes	yes	no
GM21448	NA21448	MKK	Male	yes	yes	no
GM21449	NA21449	MKK	Female	yes	yes	no
GM21450	NA21450	MKK	Male	yes	yes	no
GM21451	NA21451	MKK	Female	yes	yes	no
GM21453	NA21453	MKK	Male	yes	yes	no
GM21454	NA21454	MKK	Female	yes	yes	no
GM21456	NA21456	MKK	Male	yes	yes	no
GM21457	NA21457	MKK	Female	yes	yes	no
GM21458	NA21458	MKK	Male	yes	yes	no
GM21473	NA21473	MKK	Female	yes	yes	no
GM21476	NA21476	MKK	Female	yes	yes	no
GM21478	NA21478	MKK	Male	yes	yes	no
GM21479	NA21479	MKK	Female	yes	yes	no
GM21485	NA21485	MKK	Male	yes	yes	no
GM21486	NA21486	MKK	Female	Chromium platform (excluded)	yes	no
GM21488	NA21488	MKK	Male	yes	yes	no
GM21489	NA21489	MKK	Female	yes	yes	no
GM21491	NA21491	MKK	Female	yes	yes	no
GM21493	NA21493	MKK	Female	yes	yes	no
GM21509	NA21509	MKK	Male	yes	yes	no
GM21510	NA21510	MKK	Female	yes	yes	no
GM21512	NA21512	MKK	Male	yes	yes	no
GM21513	NA21513	MKK	Female	yes	yes	no
GM21517	NA21517	MKK	Female	yes	yes	no
GM21519	NA21519	MKK	Male	yes	yes	no
GM21520	NA21520	MKK	Male	yes	yes	no
GM21521	NA21521	MKK	Male	yes	yes	no
GM21522	NA21522	MKK	Male	yes	yes	no
GM21523	NA21523	MKK	Male	yes	yes	no
GM21524	NA21524	MKK	Female	yes	yes	no
GM21573	NA21573	MKK	Male	yes	yes	no
GM21574	NA21574	MKK	Female	yes	yes	no
GM21575	NA21575	MKK	Male	yes	yes	no
GM21577	NA21577	MKK	Male	yes	yes	no
GM21578	NA21578	MKK	Female	yes	yes	no
GM21580	NA21580	MKK	Female	yes	yes	no
GM21582	NA21582	MKK	Male	yes	yes	no
GM21583	NA21583	MKK	Male	yes	yes	no
GM21584	NA21584	MKK	Male	yes	yes	no
GM21587	NA21587	MKK	Male	yes	yes	no
GM21596	NA21596	MKK	Male	yes	yes	no
GM21597	NA21597	MKK	Female	yes	yes	no
GM21599	NA21599	MKK	Male	yes	yes	no
GM21600	NA21600	MKK	Female	yes	yes	no
GM21611	NA21611	MKK	Female	yes	yes	no
GM21613	NA21613	MKK	Female	yes	yes	no
GM21614	NA21614	MKK	Male	yes	yes	no
GM21615	NA21615	MKK	Female	yes	yes	no
GM21616	NA21616	MKK	Male	yes	yes	no
GM21617	NA21617	MKK	Female	yes	yes	no
GM21620	NA21620	MKK	Female	yes	yes	no
GM21622	NA21622	MKK	Female	yes	yes	no
GM21631	NA21631	MKK	Male	yes	yes	no
GM21632	NA21632	MKK	Female	yes	yes	no
GM21634	NA21634	MKK	Male	yes	yes	no
GM21635	NA21635	MKK	Female	yes	yes	no
GM21647	NA21647	MKK	Male	yes	yes	no
GM21649	NA21649	MKK	Male	yes	yes	no
GM21650	NA21650	MKK	Female	yes	yes	no
GM21678	NA21678	MKK	Male	yes	yes	no
GM21679	NA21679	MKK	Female	yes	yes	no
GM21683	NA21683	MKK	Female	yes	yes	no
GM21685	NA21685	MKK	Male	yes	yes	no
GM21686	NA21686	MKK	Female	yes	yes	no
GM21689	NA21689	MKK	Male	yes	yes	no
GM21693	NA21693	MKK	Female	yes	yes	no
GM21716	NA21716	MKK	Male	yes	yes	no
GM21719	NA21719	MKK	Male	yes	yes	no
GM21722	NA21722	MKK	Male	yes	yes	no
GM21732	NA21732	MKK	Male	yes	yes	no
GM21733	NA21733	MKK	Female	yes	yes	no
GM21738	NA21738	MKK	Male	yes	yes	no
GM21739	NA21739	MKK	Male	yes	yes	no
GM21740	NA21740	MKK	Male	yes	yes	no
GM21741	NA21741	MKK	Male	yes	yes	no
GM21742	NA21742	MKK	Male	yes	yes	no
GM21743	NA21743	MKK	Male	yes	yes	no
GM21744	NA21744	MKK	Male	yes	yes	no
GM21768	NA21768	MKK	Female	yes	yes	no
GM21769	NA21769	MKK	Female	yes	yes	no
GM21770	NA21770	MKK	Female	yes	yes	no
GM21774	NA21774	MKK	Female	yes	yes	no
GM21775	NA21775	MKK	Female	yes	yes	no
GM21776	NA21776	MKK	Female	yes	yes	no
GM21782	NA21782	MKK	Female	yes	yes	no
GM21784	NA21784	MKK	Female	yes	yes	no
GM21785	NA21785	MKK	Female	yes	yes	no
GM21826	NA21826	MKK	Female	yes	yes	no
HG03052	HG03052	MSL	Female	yes	yes	no
HG03054	HG03054	MSL	Male	yes	yes	no
HG03055	HG03055	MSL	Female	yes	yes	no
HG03057	HG03057	MSL	Male	yes	yes	no
HG03058	HG03058	MSL	Female	yes	yes	no
HG03061	HG03061	MSL	Female	yes	yes	no
HG03063	HG03063	MSL	Male	yes	yes	no
HG03069	HG03069	MSL	Male	yes	yes	no
HG03072	HG03072	MSL	Male	yes	yes	no
HG03073	HG03073	MSL	Female	yes	yes	no
HG03074	HG03074	MSL	Male	yes	yes	no
HG03077	HG03077	MSL	Male	yes	yes	no
HG03078	HG03078	MSL	Male	yes	yes	no
HG03079	HG03079	MSL	Female	yes	yes	no
HG03081	HG03081	MSL	Male	yes	yes	no
HG03082	HG03082	MSL	Female	yes	yes	no
HG03084	HG03084	MSL	Male	yes	yes	no
HG03085	HG03085	MSL	Female	yes	yes	no
HG03086	HG03086	MSL	Female	yes	yes	no
HG03088	HG03088	MSL	Female	yes	yes	no
HG03091	HG03091	MSL	Female	yes	yes	no
HG03096	HG03096	MSL	Male	yes	yes	no
HG03209	HG03209	MSL	Male	yes	yes	no
HG03212	HG03212	MSL	Female	yes	yes	no
HG03224	HG03224	MSL	Male	yes	yes	no
HG03225	HG03225	MSL	Male	yes	yes	no
HG03376	HG03376	MSL	Male	yes	yes	no
HG03380	HG03380	MSL	Female	yes	yes	no
HG03382	HG03382	MSL	Male	yes	yes	no
HG03385	HG03385	MSL	Male	yes	yes	no
HG03388	HG03388	MSL	Male	yes	yes	no
HG03391	HG03391	MSL	Male	yes	yes	no
HG03394	HG03394	MSL	Male	yes	yes	no
HG03397	HG03397	MSL	Male	yes	yes	no
HG03401	HG03401	MSL	Female	yes	yes	no
HG03410	HG03410	MSL	Female	yes	yes	no
HG03419	HG03419	MSL	Female	yes	yes	no
HG03428	HG03428	MSL	Female	yes	yes	no
HG03433	HG03433	MSL	Male	yes	yes	no
HG03436	HG03436	MSL	Male	yes	yes	no
HG03437	HG03437	MSL	Female	yes	yes	no
HG03445	HG03445	MSL	Male	yes	yes	no
HG03446	HG03446	MSL	Female	yes	yes	no
HG03449	HG03449	MSL	Female	yes	yes	no
HG03452	HG03452	MSL	Female	yes	yes	no
HG03455	HG03455	MSL	Female	yes	yes	no
HG03458	HG03458	MSL	Female	yes	yes	no
HG03461	HG03461	MSL	Female	yes	yes	no
HG03464	HG03464	MSL	Female	yes	yes	no
HG03470	HG03470	MSL	Female	yes	yes	no
HG03472	HG03472	MSL	Male	yes	yes	no
HG03473	HG03473	MSL	Female	yes	yes	no
HG03476	HG03476	MSL	Female	yes	yes	no
HG03479	HG03479	MSL	Female	yes	yes	no
HG03484	HG03484	MSL	Male	yes	yes	no
HG03485	HG03485	MSL	Female	yes	yes	no
HG03547	HG03547	MSL	Male	yes	yes	no
HG03548	HG03548	MSL	Female	yes	yes	no
HG03556	HG03556	MSL	Male	yes	yes	no
HG03557	HG03557	MSL	Female	yes	yes	no
HG03559	HG03559	MSL	Male	yes	yes	no
HG03563	HG03563	MSL	Female	yes	yes	no
HG03567	HG03567	MSL	Female	yes	yes	no
HG03572	HG03572	MSL	Female	yes	yes	no
HG03577	HG03577	MSL	Male	yes	yes	no
HG03578	HG03578	MSL	Female	yes	yes	no
HG03583	HG03583	MSL	Female	yes	yes	no
GM18486	NA18486	YRI	Male	yes	yes	no
GM18487	NA18487	YRI	Male	not in VCF	yes	no
GM18488	NA18488	YRI	Female	yes	yes	no
GM18489	NA18489	YRI	Female	yes	yes	no
GM18501	NA18501	YRI	Male	yes	yes	no
GM18504	NA18504	YRI	Male	yes	yes	no
GM18507	NA18507	YRI	Male	yes	yes	no
GM18516	NA18516	YRI	Male	yes	yes	no
GM18522	NA18522	YRI	Male	yes	yes	no
GM18523	NA18523	YRI	Female	yes	yes	no
GM18853	NA18853	YRI	Male	yes	yes	no
GM18856	NA18856	YRI	Male	yes	yes	no
GM18864	NA18864	YRI	Female	yes	yes	no
GM18865	NA18865	YRI	Male	yes	yes	no
GM18871	NA18871	YRI	Male	yes	yes	no
GM18874	NA18874	YRI	Male	yes	yes	no
GM18876	NA18876	YRI	Female	yes	yes	no
GM18877	NA18877	YRI	Male	yes	yes	no
GM18878	NA18878	YRI	Female	yes	yes	no
GM18879	NA18879	YRI	Male	yes	yes	no
GM18881	NA18881	YRI	Female	yes	yes	no
GM18915	NA18915	YRI	Male	yes	yes	no
GM18924	NA18924	YRI	Female	yes	yes	no
GM19238	NA19238	YRI	Female	yes	yes	no
GM19239	NA19239	YRI	Male	yes	yes	no
GM19468	NA19468	LWK	Female	yes	yes	Failed QC
