## Supplementary Tables for "Transcriptomics and chromatin accessibility in multiple African population samples": biorxiv-AFGR-SupplementaryTableS3.tsv

GeneID	Gene Version	Comparison Group	logFC	AveExpr	t	P.Value	adj.P.Val	z.std
ENSG00000120738	ENSG00000120738.7	ESN	1.554803147	3.955266117	6.792346315	1.02E-10	5.97E-07	6.463420923
ENSG00000204616	ENSG00000204616.10	ESN	-1.609238936	-2.955462167	-4.042408521	7.33E-05	6.96E-04	-3.965256255
ENSG00000007038	ENSG00000007038.10	ESN	1.501575584	-2.924681056	3.643938688	3.34E-04	2.01E-03	3.587372973
ENSG00000111052	ENSG00000111052.7	GWD	-1.677851554	2.424654645	-4.971118352	1.35E-06	1.82E-04	-4.832264434
ENSG00000146373	ENSG00000146373.16	GWD	-1.598743498	-2.679951299	-3.872933399	1.42E-04	2.13E-03	-3.80438969
ENSG00000092607	ENSG00000092607.13	GWD	-1.512745272	0.9939242779	-3.616578878	3.72E-04	3.90E-03	-3.559512018
ENSG00000137673	ENSG00000137673.8	GWD	-1.706472762	0.7023275002	-3.319226359	1.06E-03	7.77E-03	-3.274378577
ENSG00000157110	ENSG00000157110.15	GWD	-1.57410892	0.5119701894	-3.225651377	1.45E-03	9.74E-03	-3.184157314
ENSG00000136160	ENSG00000136160.14	LWK	-1.614800479	-1.40458611	-6.810026567	8.94E-11	7.24E-07	-6.483851006
ENSG00000170345	ENSG00000170345.9	MSL	2.017116687	1.317644721	8.645119968	1.09E-15	6.35E-12	8.016269168
ENSG00000120738	ENSG00000120738.7	MSL	1.921537276	3.955266117	8.453466168	3.94E-15	1.53E-11	7.856839933
ENSG00000100292	ENSG00000100292.16	MSL	-1.624180463	5.937012591	-5.541313379	8.55E-08	2.28E-06	-5.355026918
ENSG00000136160	ENSG00000136160.14	MSL	-1.661957546	-1.40458611	-4.34940768	2.08E-05	1.33E-04	-4.256435259
ENSG00000136160	ENSG00000136160.14	YRI	-1.666561702	-1.40458611	-6.978717663	3.36E-11	1.31E-07	-6.62974241
ENSG00000120738	ENSG00000120738.7	YRI	1.583655164	3.955266117	5.176397893	5.16E-07	3.72E-05	5.020086861
ENSG00000136160	ENSG00000136160.14	Batch	-2.468378372	-1.40458611	-8.615192526	1.29E-15	1.50E-11	-7.995573037
ENSG00000120738	ENSG00000120738.7	Batch	1.838030109	3.955266117	7.632801072	6.81E-13	1.36E-09	7.183195395
ENSG00000204616	ENSG00000204616.10	Batch	-1.667835949	-2.955462167	-5.565610081	7.50E-08	2.36E-06	-5.378801335
ENSG00000167617	ENSG00000167617.2	Culture Time	1.577428091	-0.8557086174	5.806813767	2.26E-08	3.97E-07	5.590968662
ENSG00000170345	ENSG00000170345.9	Culture Time	1.658116689	1.317644721	5.166360095	5.31E-07	6.39E-06	5.014773789
ENSG00000204389	ENSG00000204389.9	Culture Time	1.743847621	2.312368015	4.335620147	2.23E-05	1.57E-04	4.240864951
ENSG00000123689	ENSG00000123689.5	Culture Time	1.533969192	-0.03973764648	4.334141391	2.27E-05	1.60E-04	4.236195522
