## Supplementary Tables for "Transcriptomics and chromatin accessibility in multiple African population samples": biorxiv-AFGR-SupplementaryTableS4.tsv

Open Chromatin Window	Closest Gene	Comparison Group	logFC	AveExpr	t	P.Value	adj.P.Val	z.std
chr6_10487039_10487250	ENSG00000111846.18	MKK	-2.113495	-2.0883444	-6.12591	4.53E-08	4.31E-03	-5.468988
chr6_10487039_10487250	ENSG00000111846.18	YRI	2.000586	-2.0883444	5.700924	2.70E-07	8.58E-03	5.143008
chr14_82642476_82642716	ENSG00000258743.6	YRI	3.209728	-0.5792941	6.235143	6.27E-08	0.005966507	5.410947
