## Supplementary Tables for "Transcriptomics and chromatin accessibility in multiple African population samples": biorxiv-AFGR-SupplementaryTableS6.tsv

gene_name	start	end	strand	Estimate	Std. Error	df	t value	Pr(>|t|)	p_adjust_fdr	p_adjust_bonferroni	ensembl_id	type	gene_type	tag	source	havana_gene
PSPHP1	55764797	55773288	+	2.531661447	0.2344129239	475.4281937	10.80000797	1.82E-24	2.22E-20	2.22E-20	ENSG00000226278.1	gene	unprocessed_pseudogene	NA	HAVANA	OTTHUMG00000156125.1
SPATC1L	46161148	46184476	-	-2.271827897	0.4499386591	480	-5.049194708	6.31E-07	2.33E-04	0.007674349271	ENSG00000160284.14	gene	protein_coding	NA	HAVANA	OTTHUMG00000090487.3
C21orf33	44133605	44145723	+	2.266150127	0.5318343832	475.5315511	4.261007183	2.45E-05	0.003932472624	0.2984424031	ENSG00000160221.16	gene	protein_coding	NA	HAVANA	OTTHUMG00000086916.7
UTS2	7843083	7853512	-	1.950087938	0.5752434619	479	3.390021908	7.57E-04	0.04380856185	1	ENSG00000049247.13	gene	protein_coding	NA	HAVANA	OTTHUMG00000001218.3
AL133351.4	3023142	3023772	-	-1.920824189	0.2327471965	473.0180645	-8.252834914	1.55E-15	4.72E-12	1.89E-11	ENSG00000271361.1	gene	processed_pseudogene	NA	HAVANA	OTTHUMG00000184550.1
SLC44A5	75202131	75611116	-	-1.805932073	0.3591753955	471.7800391	-5.027994946	7.05E-07	2.45E-04	0.008575354765	ENSG00000137968.16	gene	protein_coding	ncRNA_host	HAVANA	OTTHUMG00000009721.3
ZFP57	29672392	29681110	-	-1.805901926	0.4619732677	479	-3.909104817	1.06E-04	0.01239251939	1	ENSG00000204644.9	gene	protein_coding	NA	HAVANA	OTTHUMG00000031158.4
UGT2B15	68646630	68670628	-	-1.739294239	0.5040719562	480.1919413	-3.450488007	6.09E-04	0.03840128565	1	ENSG00000196620.9	gene	protein_coding	NA	HAVANA	OTTHUMG00000161507.1
SNHG5	85660950	85678736	-	-1.717372154	0.2457240584	480	-6.989027308	9.30E-12	1.26E-08	1.13E-07	ENSG00000203875.10	gene	processed_transcript	ncRNA_host	HAVANA	OTTHUMG00000015144.5
SMC1B	45344063	45413619	-	-1.662490764	0.384190307	473.1451217	-4.327258481	1.84E-05	0.003201671788	0.2241170252	ENSG00000077935.16	gene	protein_coding	NA	HAVANA	OTTHUMG00000151334.3
ERAP2	96875939	96919716	+	1.596883748	0.4751217344	479	3.360999156	8.39E-04	0.04536153415	1	ENSG00000164308.16	gene	protein_coding	NA	HAVANA	OTTHUMG00000128718.3
PWP2	44107290	44131181	+	1.544482944	0.3284319614	476.084558	4.702596352	3.37E-06	8.54E-04	0.04097345895	ENSG00000241945.7	gene	protein_coding	NA	HAVANA	OTTHUMG00000086893.5
ADGRA3	22345071	22516054	-	1.509579552	0.3270424397	480.8768193	4.615852161	5.03E-06	0.001176046808	0.06115443401	ENSG00000152990.13	gene	protein_coding	NA	HAVANA	OTTHUMG00000160926.12
SLC39A4	144409742	144416895	-	-1.397571317	0.3985502826	478.2261418	-3.506637377	4.97E-04	0.0349021586	1	ENSG00000147804.9	gene	protein_coding	NA	HAVANA	OTTHUMG00000165208.4
PHYHD1	128920895	128942041	+	1.376685167	0.3918876835	479.3392978	3.512958496	4.85E-04	0.03449450299	1	ENSG00000175287.18	gene	protein_coding	overlapping_locus	HAVANA	OTTHUMG00000020764.19
NUTM2A-AS1	87203875	87342612	-	1.31784274	0.1529788034	479	8.614544696	1.02E-16	6.22E-13	1.24E-12	ENSG00000223482.7	gene	antisense_RNA	NA	HAVANA	OTTHUMG00000018671.2
RASA4DP	102681836	102690469	-	1.267073849	0.2794749052	478	4.533766093	7.33E-06	0.001621087781	0.08915982796	ENSG00000233297.4	gene	unprocessed_pseudogene	NA	HAVANA	OTTHUMG00000157719.2
AL161781.2	37002697	37008040	+	-1.266939773	0.2471956297	482	-5.125251505	4.31E-07	1.83E-04	0.005238610432	ENSG00000250850.2	gene	antisense_RNA	NA	HAVANA	OTTHUMG00000164643.1
FYB1	39105236	39274528	-	-1.253566743	0.3602139283	480.9064908	-3.480061833	5.47E-04	0.03673065245	1	ENSG00000082074.15	gene	protein_coding	overlapping_locus	HAVANA	OTTHUMG00000162071.6
LTBR	6375045	6391571	+	-1.251740254	0.3749828082	469.8332614	-3.338127046	9.10E-04	0.04671075583	1	ENSG00000111321.10	gene	protein_coding	NA	HAVANA	OTTHUMG00000168356.3
PDGFD	103907186	104164379	-	1.194250907	0.2648337336	481.2540347	4.509436509	8.17E-06	0.001774977192	0.09939872276	ENSG00000170962.12	gene	protein_coding	NA	HAVANA	OTTHUMG00000165953.3
QPCT	37344574	37373322	+	-1.192971933	0.2850637423	478.2892704	-4.184930441	3.40E-05	0.005225530826	0.4128169352	ENSG00000115828.15	gene	protein_coding	NA	HAVANA	OTTHUMG00000100963.3
ASAH2	50182778	50248610	-	-1.139441484	0.3077588942	479	-3.702383604	2.38E-04	0.0216342388	1	ENSG00000188611.14	gene	protein_coding	NA	HAVANA	OTTHUMG00000018223.3
SERPINB6	2948159	2972165	-	1.131440967	0.3400604537	479	3.327175963	9.45E-04	0.04786624296	1	ENSG00000124570.17	gene	protein_coding	NA	HAVANA	OTTHUMG00000016170.1
GPM6A	175632934	176002664	-	-1.052073407	0.3099278154	480	-3.394575621	7.44E-04	0.04351073371	1	ENSG00000150625.16	gene	protein_coding	NA	HAVANA	OTTHUMG00000160760.5
AC104653.1	113831049	113843356	-	-1.043617758	0.1343007442	480	-7.77075186	4.78E-14	8.30E-11	5.81E-10	ENSG00000228857.2	gene	lincRNA	overlapping_locus	HAVANA	OTTHUMG00000153496.1
BX322639.1	42331866	42367974	-	1.043498539	0.3096519288	481	3.369908089	8.12E-04	0.04497067001	1	ENSG00000215146.4	gene	transcribed_unprocessed_pseudogene	NA	HAVANA	OTTHUMG00000018008.2
CATSPERB	91580696	91780707	-	-1.033156168	0.2184245245	481	-4.730037392	2.95E-06	7.98E-04	0.03592386421	ENSG00000133962.7	gene	protein_coding	overlapping_locus	HAVANA	OTTHUMG00000171118.2
TUBB2A	3153669	3157526	-	-1.008746654	0.2271040498	478	-4.441781882	1.11E-05	0.002231765437	0.1349032271	ENSG00000137267.5	gene	protein_coding	NA	HAVANA	OTTHUMG00000014135.1
IGSF22	18704305	18726230	-	-1.008511125	0.1826728476	479.0834568	-5.520859493	5.54E-08	3.21E-05	6.73E-04	ENSG00000179057.13	gene	protein_coding	NA	HAVANA	OTTHUMG00000160502.3
TAGAP	159034468	159045152	-	-1.002329114	0.2495893485	475.5878291	-4.015913017	6.88E-05	0.008714179034	0.8365611873	ENSG00000164691.16	gene	protein_coding	NA	HAVANA	OTTHUMG00000015923.2
CATSPER2	43628503	43668118	-	-0.9861359678	0.1855988179	472.4195234	-5.313266426	1.66E-07	8.09E-05	0.002021284414	ENSG00000166762.16	gene	protein_coding	overlapping_locus	HAVANA	OTTHUMG00000059902.11
RAMP2-AS1	42753914	42761257	-	0.9859115601	0.1996456348	479	4.938307623	1.09E-06	3.58E-04	0.01325721446	ENSG00000197291.8	gene	lincRNA	NA	HAVANA	OTTHUMG00000180647.1
AL591845.1	36323734	36329221	+	-0.9742775654	0.1753188817	476.3248319	-5.557174195	4.57E-08	2.78E-05	5.56E-04	ENSG00000116883.8	gene	antisense_RNA	overlapping_locus	HAVANA	OTTHUMG00000184623.1
C6orf52	10671418	10694797	-	-0.9681621467	0.2899755877	475.1671863	-3.33877122	9.08E-04	0.04671075583	1	ENSG00000137434.11	gene	protein_coding	ncRNA_host	HAVANA	OTTHUMG00000014240.3
LRRC37A4P	45506741	45550335	-	0.9505323875	0.1215713237	465.474808	7.818722038	3.60E-14	7.29E-11	4.37E-10	ENSG00000214425.7	gene	transcribed_unprocessed_pseudogene	overlapping_locus	HAVANA	OTTHUMG00000179212.2
TTC34	2635976	2801717	-	0.9485585584	0.2295358718	472.7457681	4.132506832	4.24E-05	0.006144212623	0.5161138603	ENSG00000215912.12	gene	protein_coding	NA	HAVANA	OTTHUMG00000000539.10
RPS26	56041853	56044675	+	0.9408800428	0.1115445669	477.9851342	8.435014531	3.95E-16	1.60E-12	4.81E-12	ENSG00000197728.9	gene	protein_coding	NA	HAVANA	OTTHUMG00000170139.2
POMZP3	76609986	76627261	-	-0.9281939739	0.2541849165	478	-3.651648519	2.89E-04	0.02448806258	1	ENSG00000146707.14	gene	protein_coding	NA	HAVANA	OTTHUMG00000023514.22
SNORD3B-1	19061912	19062669	+	0.9188279777	0.2096730529	478.5187549	4.38219392	1.45E-05	0.002662203715	0.1757054452	ENSG00000265185.5	gene	snoRNA	NA	HAVANA	OTTHUMG00000178499.2
NUTM2A	87225448	87236908	+	0.9070603567	0.1957195002	477.9239094	4.634491483	4.62E-06	0.001101878847	0.05619582122	ENSG00000184923.12	gene	protein_coding	NA	HAVANA	OTTHUMG00000018670.3
AC015849.5	35893707	35911023	-	-0.8976861072	0.2585302568	478	-3.472267109	5.63E-04	0.03694805645	1	ENSG00000270977.1	gene	lincRNA	NA	HAVANA	OTTHUMG00000188397.1
AL360270.1	110943467	110952848	+	-0.896813913	0.2415294231	453.9633497	-3.713062788	2.30E-04	0.02104806287	1	ENSG00000232811.1	gene	antisense_RNA	NA	HAVANA	OTTHUMG00000034494.1
CMKLR1	108288044	108339341	-	0.8768892641	0.2607236154	480	3.36329052	8.32E-04	0.04535414879	1	ENSG00000174600.13	gene	protein_coding	NA	HAVANA	OTTHUMG00000169576.2
CDC14B	96490241	96619830	-	0.869063903	0.1910311827	479.6301418	4.549330066	6.83E-06	0.00156607904	0.08300218914	ENSG00000081377.16	gene	protein_coding	NA	HAVANA	OTTHUMG00000020300.5
P2RX5-TAX1BP3	3663063	3696194	-	0.8620423209	0.1566113319	478.6335388	5.504341929	6.05E-08	3.34E-05	7.36E-04	ENSG00000257950.3	gene	protein_coding	overlapping_locus	HAVANA	OTTHUMG00000169623.2
SERINC2	31409565	31434680	+	0.8451014203	0.2093502293	479	4.036782873	6.31E-05	0.008293018621	0.7669799816	ENSG00000168528.11	gene	protein_coding	NA	HAVANA	OTTHUMG00000003796.2
DHX58	42101404	42112733	-	-0.8387345352	0.1466806503	479	-5.718099376	1.90E-08	1.28E-05	2.31E-04	ENSG00000108771.12	gene	protein_coding	NA	HAVANA	OTTHUMG00000133493.3
AP005018.2	117135528	117138582	+	0.8385056518	0.2403202296	480	3.489118053	5.29E-04	0.03656418277	1	ENSG00000254851.1	gene	unprocessed_pseudogene	NA	HAVANA	OTTHUMG00000165639.3
UBBP4	22202995	22205154	+	-0.8348400158	0.2205000219	475.0048679	-3.786122144	1.73E-04	0.0170642294	1	ENSG00000263563.5	gene	transcribed_unprocessed_pseudogene	NA	HAVANA	OTTHUMG00000179059.4
SPATA20	50543058	50555852	+	-0.8057178222	0.2080022285	480	-3.873601874	1.22E-04	0.01341238395	1	ENSG00000006282.20	gene	protein_coding	overlapping_locus	HAVANA	OTTHUMG00000162162.4
ULK4	41246599	41962430	-	0.7968804056	0.136913254	478	5.820330628	1.08E-08	9.36E-06	1.31E-04	ENSG00000168038.10	gene	protein_coding	overlapping_locus	HAVANA	OTTHUMG00000156210.3
ALG1L2	130081831	130113227	+	0.7919034959	0.2129726078	478	3.718334973	2.24E-04	0.02066217768	1	ENSG00000251287.8	gene	protein_coding	overlapping_locus	HAVANA	OTTHUMG00000159782.3
SLC4A11	3227417	3239190	-	-0.7851682052	0.2238804164	477.9997698	-3.507087479	4.96E-04	0.0349021586	1	ENSG00000088836.12	gene	protein_coding	NA	HAVANA	OTTHUMG00000031740.5
AC093668.2	102483344	102543764	-	0.7687105859	0.16161041	476.966452	4.756566027	2.61E-06	7.39E-04	0.03177125694	ENSG00000272949.1	gene	processed_transcript	overlapping_locus	HAVANA	OTTHUMG00000186380.1
ABI1P1	55546674	55548123	+	0.757052962	0.2072344337	472.925422	3.653123415	2.88E-04	0.02448806258	1	ENSG00000271484.1	gene	unprocessed_pseudogene	pseudo_consens	HAVANA	OTTHUMG00000184542.1
TGM5	43232595	43266857	-	0.7549667319	0.1222690116	479	6.174636744	1.42E-09	1.32E-06	1.72E-05	ENSG00000104055.15	gene	protein_coding	NA	HAVANA	OTTHUMG00000176488.3
NIPSNAP3B	104764157	104777457	+	0.7464254857	0.1292407064	479.3934993	5.775467393	1.38E-08	1.08E-05	1.68E-04	ENSG00000165028.11	gene	protein_coding	NA	HAVANA	OTTHUMG00000020414.3
KANSL1-AS1	46193576	46196723	+	-0.7405018128	0.1114139019	474.7997881	-6.646404086	8.26E-11	9.13E-08	1.00E-06	ENSG00000214401.4	gene	antisense_RNA	NA	HAVANA	OTTHUMG00000178028.2
C17orf99	78146353	78166177	+	-0.7305011363	0.1425830794	477.6124303	-5.123336788	4.36E-07	1.83E-04	0.005306762965	ENSG00000187997.11	gene	protein_coding	overlapping_locus	HAVANA	OTTHUMG00000153871.6
AC126544.1	45585871	45586929	+	0.717718102	0.1616684525	481	4.439444374	1.12E-05	0.002231765437	0.1361376917	ENSG00000264070.1	gene	processed_pseudogene	pseudo_consens	HAVANA	OTTHUMG00000178253.1
PI4KAP2	21473000	21517533	-	0.7138527279	0.1095455097	477.2110251	6.516494647	1.83E-10	1.86E-07	2.23E-06	ENSG00000183506.17	gene	transcribed_unprocessed_pseudogene	NA	HAVANA	OTTHUMG00000150827.5
LINC00863	87342736	87357882	+	0.7063889041	0.1444918856	479	4.888779055	1.39E-06	4.44E-04	0.01686301321	ENSG00000224914.3	gene	lincRNA	overlapping_locus	HAVANA	OTTHUMG00000018673.3
ARG2	67619798	67651720	+	0.7003598894	0.1960738426	479	3.571919029	3.90E-04	0.03021953105	1	ENSG00000081181.7	gene	protein_coding	NA	HAVANA	OTTHUMG00000171807.2
GPR137B	236142505	236221865	+	-0.6993217207	0.1369529946	476.4160933	-5.106290101	4.76E-07	1.87E-04	0.005786253966	ENSG00000077585.13	gene	protein_coding	NA	HAVANA	OTTHUMG00000037994.3
PPIL3	200870907	200889303	-	-0.6921336706	0.1478862248	479.8468977	-4.680176746	3.73E-06	9.27E-04	0.04540560189	ENSG00000240344.8	gene	protein_coding	ncRNA_host	HAVANA	OTTHUMG00000132782.25
COLGALT2	183929854	184037729	-	0.680983632	0.2041475852	476.5575442	3.335741793	9.17E-04	0.0468562824	1	ENSG00000198756.10	gene	protein_coding	NA	HAVANA	OTTHUMG00000035460.1
VIPR1	42489299	42537573	+	0.6805217225	0.1980538673	476.5440915	3.436043597	6.42E-04	0.03888997013	1	ENSG00000114812.12	gene	protein_coding	NA	HAVANA	OTTHUMG00000131792.8
RAMP2	42758447	42763041	+	0.6623555887	0.1901142153	477.9927743	3.483987705	5.39E-04	0.03673065245	1	ENSG00000131477.10	gene	protein_coding	NA	HAVANA	OTTHUMG00000180648.2
FAM109A	111360651	111369121	-	-0.6560585974	0.1495274046	480.6929515	-4.387547546	1.41E-05	0.002637589638	0.1714433265	ENSG00000198324.13	gene	protein_coding	NA	HAVANA	OTTHUMG00000169547.4
AC005775.1	490046	507833	-	0.6464943139	0.1665742833	471.3785342	3.881117188	1.19E-04	0.0132620864	1	ENSG00000266933.2	gene	antisense_RNA	NA	HAVANA	OTTHUMG00000180556.2
GPX7	52602372	52609051	+	0.6441347663	0.189647924	475.7243356	3.396476759	7.40E-04	0.04345616322	1	ENSG00000116157.5	gene	protein_coding	NA	HAVANA	OTTHUMG00000008322.1
AC093580.1	82215220	82261133	-	-0.6373584602	0.1921240767	479.8434227	-3.31743148	9.77E-04	0.0489105284	1	ENSG00000233290.1	gene	lincRNA	NA	HAVANA	OTTHUMG00000009845.1
AL606489.1	204377850	204435846	+	-0.6329374864	0.1465306703	476.8096346	-4.319488097	1.90E-05	0.003260547252	0.2314988549	ENSG00000226330.1	gene	antisense_RNA	overlapping_locus	HAVANA	OTTHUMG00000036103.1
AC044860.1	85205440	85234795	-	-0.6313397814	0.1482909704	479	-4.257439138	2.49E-05	0.003932472624	0.3026656041	ENSG00000229212.7	gene	transcribed_unprocessed_pseudogene	NA	HAVANA	OTTHUMG00000172142.1
LRRIQ3	74026015	74198187	-	0.6288733316	0.1730640466	478	3.633760702	3.10E-04	0.02595958441	1	ENSG00000162620.15	gene	protein_coding	NA	HAVANA	OTTHUMG00000009508.4
MIR3936HG	132311285	132369916	-	0.6241632604	0.1830838959	459.9107249	3.409165275	7.09E-04	0.04225777371	1	ENSG00000233006.6	gene	processed_transcript	ncRNA_host	HAVANA	OTTHUMG00000059646.4
AL353807.3	155614726	155660245	-	-0.6231739242	0.1525748294	460.6174255	-4.084382244	5.21E-05	0.007201187569	0.633704506	ENSG00000246203.2	gene	unprocessed_pseudogene	overlapping_locus	HAVANA	OTTHUMG00000014028.1
ZNF763	11965037	11980381	+	-0.6220615347	0.1402501206	478	-4.435372548	1.14E-05	0.002238964982	0.1388158289	ENSG00000197054.11	gene	protein_coding	overlapping_locus	HAVANA	OTTHUMG00000156430.5
NBPF8	120436353	120467739	+	0.6210768956	0.1600401365	473.7093991	3.880757097	1.19E-04	0.0132620864	1	ENSG00000270231.3	gene	unprocessed_pseudogene	NA	HAVANA	OTTHUMG00000185013.1
ABHD11-AS1	73735038	73736158	+	-0.6178724171	0.1612254645	478	-3.832350051	1.44E-04	0.0148644804	1	ENSG00000225969.2	gene	transcribed_unitary_pseudogene	NA	HAVANA	OTTHUMG00000153263.2
GPR35	240605431	240631259	+	-0.6149057562	0.1857415865	478.684072	-3.310544331	0.001001478209	0.04949793926	1	ENSG00000178623.11	gene	protein_coding	retrogene	HAVANA	OTTHUMG00000133356.4
USP43	9644698	9729691	+	-0.6131918541	0.1707053799	476.4786326	-3.592106203	3.62E-04	0.02877614767	1	ENSG00000154914.16	gene	protein_coding	NA	HAVANA	OTTHUMG00000177942.9
AC005332.9	68126666	68129586	+	0.5930368213	0.1748887564	480	3.390937379	7.54E-04	0.04380856185	1	ENSG00000278730.1	gene	lincRNA	NA	HAVANA	OTTHUMG00000186693.1
AL132800.1	24501594	24508688	+	0.5823380456	0.16921704	481.893237	3.44136764	6.29E-04	0.03888997013	1	ENSG00000258744.1	gene	antisense_RNA	NA	HAVANA	OTTHUMG00000171289.1
C17orf100	6651718	6693202	+	-0.5778127452	0.1001127578	476.3325057	-5.771619502	1.42E-08	1.08E-05	1.72E-04	ENSG00000256806.5	gene	protein_coding	overlapping_locus	HAVANA	OTTHUMG00000188340.3
ADAP2	30906344	30959322	+	-0.5689313022	0.1700172484	479.6232406	-3.346315198	8.83E-04	0.04609180578	1	ENSG00000184060.10	gene	protein_coding	NA	HAVANA	OTTHUMG00000132868.4
APOBEC3H	39097224	39104067	+	-0.5619964673	0.1494755821	478.9860894	-3.759787782	1.91E-04	0.01843825895	1	ENSG00000100298.15	gene	protein_coding	NA	HAVANA	OTTHUMG00000151082.7
ENC1	74627406	74641424	-	0.5597841948	0.165536756	480	3.381630813	7.79E-04	0.04470314621	1	ENSG00000171617.13	gene	protein_coding	NA	HAVANA	OTTHUMG00000102059.6
EPB41L1	36091504	36232799	+	-0.5574054294	0.1663678749	463.7779598	-3.350439078	8.73E-04	0.04593707083	1	ENSG00000088367.21	gene	protein_coding	NA	HAVANA	OTTHUMG00000032378.12
LINC00674	68101908	68115518	+	0.5572191416	0.1654962824	480	3.366958662	8.21E-04	0.04497067001	1	ENSG00000237854.3	gene	transcribed_unprocessed_pseudogene	NA	HAVANA	OTTHUMG00000132303.3
AC079781.5	97851688	97972985	-	-0.5433492966	0.1358411349	479.9993112	-3.999887789	7.34E-05	0.009103066117	0.8921004794	ENSG00000284707.1	gene	processed_transcript	overlapping_locus	HAVANA	OTTHUMG00000192223.1
MZT2A	131464900	131492743	-	-0.5385693752	0.1139774237	475.7156995	-4.725228537	3.03E-06	8.01E-04	0.03685435277	ENSG00000173272.15	gene	protein_coding	ncRNA_host	HAVANA	OTTHUMG00000153606.3
ACCS	44065925	44084222	+	-0.5321510312	0.1422750477	475.5151695	-3.740297683	2.06E-04	0.01958944789	1	ENSG00000110455.13	gene	protein_coding	overlapping_locus	HAVANA	OTTHUMG00000166427.4
AC005614.2	40048757	40090925	-	-0.5233197325	0.1510840958	478.5774036	-3.463764533	5.81E-04	0.03727068628	1	ENSG00000269749.1	gene	processed_transcript	overlapping_locus	HAVANA	OTTHUMG00000182662.2
SLC18B1	132769370	132798553	-	0.5222346612	0.100460107	464.361762	5.198428278	3.02E-07	1.41E-04	0.003669061735	ENSG00000146409.10	gene	protein_coding	NA	HAVANA	OTTHUMG00000015595.2
ZNF286B	18658429	18682262	-	0.5194822864	0.131201205	476.3016418	3.959432282	8.66E-05	0.01032303608	1	ENSG00000249459.8	gene	protein_coding	overlapping_locus	HAVANA	OTTHUMG00000178136.6
TMEM232	110289233	110738956	-	0.5158233283	0.1086889564	479.0388256	4.745866972	2.75E-06	7.59E-04	0.03337829104	ENSG00000186952.14	gene	protein_coding	ncRNA_host	HAVANA	OTTHUMG00000163297.9
TPTE2P5	40822296	40921749	-	-0.5157431211	0.1454898641	471.1768346	-3.544873206	4.32E-04	0.03191165113	1	ENSG00000168852.12	gene	transcribed_unprocessed_pseudogene	overlapping_locus	HAVANA	OTTHUMG00000016779.2
AC008946.1	8008729	8016025	+	0.5100356134	0.1426707843	472.3378992	3.574912803	3.86E-04	0.03011666209	1	ENSG00000267939.1	gene	lincRNA	NA	HAVANA	OTTHUMG00000182575.1
ST5	8693351	8910951	-	0.5067042076	0.1436799485	478.1522246	3.526617407	4.61E-04	0.03300642899	1	ENSG00000166444.18	gene	protein_coding	ncRNA_host	HAVANA	OTTHUMG00000165835.3
MEI1	41699499	41799456	+	-0.5066982156	0.06904560624	478.4114027	-7.338601878	9.33E-13	1.42E-09	1.13E-08	ENSG00000167077.12	gene	protein_coding	ncRNA_host	HAVANA	OTTHUMG00000030083.4
ATP6V0E2	149872968	149880698	+	0.4943872244	0.112229475	479	4.405146015	1.31E-05	0.002479857439	0.1587108761	ENSG00000171130.17	gene	protein_coding	NA	HAVANA	OTTHUMG00000158094.3
SLC23A1	139367196	139384553	-	-0.4829141229	0.1363636103	447.1080141	-3.541370911	4.40E-04	0.03191165113	1	ENSG00000170482.16	gene	protein_coding	overlapping_locus	HAVANA	OTTHUMG00000129228.5
NR2F6	17231883	17245940	-	0.4815166888	0.1435212342	477.2999754	3.35502054	8.57E-04	0.0456392306	1	ENSG00000160113.5	gene	protein_coding	overlapping_locus	HAVANA	OTTHUMG00000182728.2
LINC02100	18704433	18746173	-	-0.4758074971	0.099176562	476.1718743	-4.797580068	2.15E-06	6.38E-04	0.02616661923	ENSG00000248693.1	gene	lincRNA	NA	HAVANA	OTTHUMG00000161873.1
HABP4	96450201	96491336	+	0.4730805261	0.09190109704	478.3033312	5.147713589	3.86E-07	1.74E-04	0.004690883039	ENSG00000130956.13	gene	protein_coding	NA	HAVANA	OTTHUMG00000020298.1
AC067931.2	140636281	140638283	+	0.4687142227	0.140011575	472.8541839	3.347681951	8.80E-04	0.04609180578	1	ENSG00000280303.2	gene	lincRNA	NA	HAVANA	OTTHUMG00000164249.2
AC010615.1	21382865	21387177	+	-0.4676213362	0.08605751273	480	-5.433823513	8.79E-08	4.45E-05	0.001068484799	ENSG00000213976.4	gene	unprocessed_pseudogene	NA	HAVANA	OTTHUMG00000182844.1
TPGS1	507497	519654	+	0.4569423119	0.09770231549	468.5881953	4.676883138	3.82E-06	9.28E-04	0.04639288093	ENSG00000141933.9	gene	protein_coding	NA	HAVANA	OTTHUMG00000180557.5
PSMD5-AS1	120824828	120854385	+	0.4532110229	0.08326029938	479.6226431	5.443302826	8.36E-08	4.42E-05	0.00101663114	ENSG00000226752.9	gene	transcribed_unitary_pseudogene	NA	HAVANA	OTTHUMG00000020572.6
AC006252.1	52239258	52241097	+	-0.4511570975	0.09941427862	477.9998467	-4.538151901	7.19E-06	0.001618538193	0.08740106242	ENSG00000243224.1	gene	antisense_RNA	NA	HAVANA	OTTHUMG00000158107.1
ZNF83	52594060	52690496	-	-0.4467843006	0.1127857723	471.3416217	-3.961353383	8.61E-05	0.01032303608	1	ENSG00000167766.18	gene	protein_coding	overlapping_locus	HAVANA	OTTHUMG00000182761.4
DGUOK-AS1	73947642	73981441	-	-0.4432503968	0.1004679402	466.9953094	-4.411859107	1.27E-05	0.002458325929	0.1548745335	ENSG00000237883.1	gene	antisense_RNA	ncRNA_host	HAVANA	OTTHUMG00000152820.1
NEO1	73051710	73305206	+	0.4367888769	0.1170901271	478.2976611	3.730364701	2.14E-04	0.01996458121	1	ENSG00000067141.16	gene	protein_coding	NA	HAVANA	OTTHUMG00000133509.6
AL358472.5	153923337	153935240	+	-0.4367575486	0.1301500218	478	-3.355800811	8.54E-04	0.0456392306	1	ENSG00000284738.1	gene	antisense_RNA	NA	HAVANA	OTTHUMG00000192262.1
GARNL3	127224265	127393660	+	-0.4346266616	0.1222877704	477.1461647	-3.554130231	4.17E-04	0.03166998154	1	ENSG00000136895.18	gene	protein_coding	overlapping_locus	HAVANA	OTTHUMG00000020700.9
TTC23	99136323	99251223	-	-0.4308811259	0.1110099847	477.4437437	-3.881462797	1.18E-04	0.0132620864	1	ENSG00000103852.12	gene	protein_coding	overlapping_locus	HAVANA	OTTHUMG00000147344.11
AC016065.1	6403551	6407142	-	0.4291682631	0.124142156	477.7250952	3.457071126	5.95E-04	0.03786906115	1	ENSG00000246089.3	gene	antisense_RNA	NA	HAVANA	OTTHUMG00000163617.3
NMRAL1	4461680	4495763	-	-0.4268414418	0.1197676226	479	-3.563913457	4.02E-04	0.03074041766	1	ENSG00000153406.13	gene	protein_coding	NA	HAVANA	OTTHUMG00000129468.4
LINC01006	156472196	156640654	-	-0.4261935404	0.1243108021	472.7497905	-3.428451377	6.60E-04	0.03973512455	1	ENSG00000182648.11	gene	lincRNA	NA	HAVANA	OTTHUMG00000157237.1
PLTP	45898621	45912155	-	0.4235229067	0.1108096601	480	3.822075677	1.50E-04	0.01517272577	1	ENSG00000100979.14	gene	protein_coding	NA	HAVANA	OTTHUMG00000033047.4
ECHDC2	52895910	52927212	-	0.4134352403	0.08633226878	477.5097253	4.788884227	2.24E-06	6.49E-04	0.02725009105	ENSG00000121310.16	gene	protein_coding	overlapping_locus	HAVANA	OTTHUMG00000008927.9
AC131160.1	183815568	183884889	-	0.4093837055	0.1053694447	473.7129533	3.885222196	1.17E-04	0.0132620864	1	ENSG00000283765.1	gene	protein_coding	overlapping_locus	HAVANA	OTTHUMG00000156890.3
RNF135	30968785	30999911	+	-0.4073169741	0.08103493017	479.9999443	-5.026437035	7.07E-07	2.45E-04	0.008591431822	ENSG00000181481.13	gene	protein_coding	overlapping_locus	HAVANA	OTTHUMG00000132867.6
PSTPIP1	76993359	77037332	+	-0.4061452479	0.1150768193	471.9335437	-3.52934023	4.57E-04	0.0329099392	1	ENSG00000140368.12	gene	protein_coding	NA	HAVANA	OTTHUMG00000172594.5
PRKD3	37250502	37324808	-	-0.398494405	0.1104230751	476.2917467	-3.608796481	3.40E-04	0.0275749169	1	ENSG00000115825.9	gene	protein_coding	NA	HAVANA	OTTHUMG00000100961.5
PMS2P3	75502930	75528148	-	-0.3975373717	0.1020230229	477.9194601	-3.896545704	1.11E-04	0.01291148097	1	ENSG00000127957.17	gene	transcribed_unprocessed_pseudogene	NA	HAVANA	OTTHUMG00000156049.45
SH2B3	111405948	111451623	+	-0.3911659309	0.1012880237	477.7350639	-3.861916906	1.28E-04	0.01377303555	1	ENSG00000111252.10	gene	protein_coding	NA	HAVANA	OTTHUMG00000169550.5
POLD4	67350777	67356972	-	0.3807750764	0.1129773722	477.59875	3.370365844	8.12E-04	0.04497067001	1	ENSG00000175482.8	gene	protein_coding	overlapping_locus	HAVANA	OTTHUMG00000167135.4
AL133523.1	100207407	100238555	-	-0.3685546944	0.1094125894	474.6670753	-3.368485257	8.17E-04	0.04497067001	1	ENSG00000258982.1	gene	antisense_RNA	NA	HAVANA	OTTHUMG00000171545.1
TAGLN	117199321	117204782	+	0.3656908006	0.09767676511	459.3766716	3.743887302	2.04E-04	0.01954925544	1	ENSG00000149591.16	gene	protein_coding	NA	HAVANA	OTTHUMG00000167067.2
TOP1MT	143304384	143359979	-	0.3650559212	0.08861984403	474.6383579	4.119347367	4.48E-05	0.006412314368	0.5450467212	ENSG00000184428.12	gene	protein_coding	NA	HAVANA	OTTHUMG00000164979.7
DCXR	82035136	82037732	-	0.3615557418	0.05398173071	470.4363237	6.697742681	6.05E-11	7.36E-08	7.36E-07	ENSG00000169738.7	gene	protein_coding	overlapping_locus	HAVANA	OTTHUMG00000178483.4
AC012184.3	70315640	70346747	-	0.3543053844	0.09214895859	479.188151	3.844920115	1.37E-04	0.01434607884	1	ENSG00000261777.5	gene	processed_transcript	NA	HAVANA	OTTHUMG00000177044.1
AC138207.8	31008497	31093127	+	-0.349930559	0.08930796888	480	-3.918245633	1.02E-04	0.01205867077	1	ENSG00000266865.6	gene	transcribed_unprocessed_pseudogene	NA	HAVANA	OTTHUMG00000179182.2
NUP50-AS1	45133020	45163781	-	0.3481192772	0.08744802331	478.5007576	3.980870739	7.93E-05	0.009645057308	0.9645057308	ENSG00000226328.6	gene	lincRNA	overlapping_locus	HAVANA	OTTHUMG00000151264.3
SRD5A3	55346109	55373096	+	-0.3471420604	0.07154871997	478.0886125	-4.851827685	1.66E-06	5.17E-04	0.02016305456	ENSG00000128039.10	gene	protein_coding	NA	HAVANA	OTTHUMG00000128733.2
KLHL17	960587	965715	+	-0.3430857763	0.09672625496	469.9853216	-3.546976738	4.29E-04	0.03191165113	1	ENSG00000187961.13	gene	protein_coding	NA	HAVANA	OTTHUMG00000040721.6
CERS6	168455862	168775137	+	0.3419083692	0.09790070296	478.5840039	3.492399532	5.23E-04	0.03634474744	1	ENSG00000172292.14	gene	protein_coding	ncRNA_host	HAVANA	OTTHUMG00000132183.4
CPEB4	173888280	173961976	+	-0.3415071896	0.09303112762	477.7620992	-3.670891651	2.69E-04	0.02352753719	1	ENSG00000113742.12	gene	protein_coding	NA	HAVANA	OTTHUMG00000130541.5
AC005154.1	30516309	30594809	-	-0.337962465	0.09816446136	460.552574	-3.442818922	6.28E-04	0.03888997013	1	ENSG00000196295.11	gene	processed_transcript	overlapping_locus	HAVANA	OTTHUMG00000152788.10
ARPC1B	99374249	99394801	+	0.3357199141	0.09249404771	466.9485151	3.629638041	3.15E-04	0.02603909628	1	ENSG00000130429.12	gene	protein_coding	overlapping_locus	HAVANA	OTTHUMG00000154552.25
TMEM106A	43211835	43220041	+	-0.3309918022	0.07619430178	473.6433396	-4.344049285	1.71E-05	0.003017542993	0.2082104665	ENSG00000184988.8	gene	protein_coding	NA	HAVANA	OTTHUMG00000180879.4
AC008074.3	64522187	64524093	-	0.3305117266	0.08162326048	469.8532638	4.049234552	6.01E-05	0.008029821443	0.7307137513	ENSG00000260101.1	gene	lincRNA	NA	HAVANA	OTTHUMG00000175896.1
SLC1A4	64988477	65023865	+	0.3289479965	0.08205639604	472.4911143	4.008803851	7.09E-05	0.008887780107	0.8621146704	ENSG00000115902.10	gene	protein_coding	ncRNA_host	HAVANA	OTTHUMG00000129537.3
TMEM38A	16661127	16690029	+	0.3286087756	0.0817128036	477.8028835	4.021509006	6.72E-05	0.008600120628	0.8170114597	ENSG00000072954.6	gene	protein_coding	NA	HAVANA	OTTHUMG00000182639.1
EP400NL	132084283	132131639	+	-0.3263526539	0.084336345	476.4963279	-3.869656124	1.24E-04	0.0134797262	1	ENSG00000185684.13	gene	transcribed_unprocessed_pseudogene	NA	HAVANA	OTTHUMG00000168251.5
CBWD1	121038	179147	-	0.3253528004	0.09805114008	479	3.318194976	9.75E-04	0.0489105284	1	ENSG00000172785.18	gene	protein_coding	NA	HAVANA	OTTHUMG00000019425.5
SRR	2303383	2325260	+	0.3250073459	0.04112475076	479.2495645	7.902962081	1.88E-14	4.58E-11	2.29E-10	ENSG00000167720.12	gene	protein_coding	overlapping_locus	HAVANA	OTTHUMG00000090583.9
CCDC171	15553086	16061663	+	0.3190559559	0.09015423844	481	3.539001177	4.41E-04	0.03191165113	1	ENSG00000164989.16	gene	protein_coding	overlapping_locus	HAVANA	OTTHUMG00000019584.6
ENDOG	128818474	128822677	+	-0.3180243219	0.06588481701	464.8366794	-4.826974353	1.88E-06	5.73E-04	0.02290327056	ENSG00000167136.6	gene	protein_coding	NA	HAVANA	OTTHUMG00000020763.1
C1orf216	35713875	35719472	-	-0.3154725158	0.07918861202	473.0765371	-3.983811658	7.85E-05	0.009642127237	0.9545705964	ENSG00000142686.7	gene	protein_coding	NA	HAVANA	OTTHUMG00000004167.3
BTN3A2	26365159	26378320	+	0.3146204905	0.08436525016	477.3900997	3.729266373	2.15E-04	0.01996458121	1	ENSG00000186470.13	gene	protein_coding	NA	HAVANA	OTTHUMG00000014450.6
CCDC66	56557161	56621818	+	0.3100673014	0.08752815526	474.2627715	3.54248642	4.36E-04	0.03191165113	1	ENSG00000180376.16	gene	protein_coding	NA	HAVANA	OTTHUMG00000155748.4
SLC27A5	58479512	58512413	-	0.3092595949	0.07537193367	478.801323	4.103113452	4.79E-05	0.00677358618	0.5825284114	ENSG00000083807.9	gene	protein_coding	ncRNA_host	HAVANA	OTTHUMG00000183543.1
SDR39U1	24439766	24442905	-	-0.3086126665	0.07995964941	457.5267485	-3.859605048	1.30E-04	0.01385502219	1	ENSG00000100445.17	gene	protein_coding	NA	HAVANA	OTTHUMG00000171316.7
TEF	41367333	41399326	+	-0.3062908642	0.06063052141	479	-5.051760352	6.24E-07	2.33E-04	0.007582503817	ENSG00000167074.14	gene	protein_coding	NA	HAVANA	OTTHUMG00000150968.2
NT5M	17303335	17347663	+	0.2989666883	0.08633242574	476.6366258	3.462971019	5.82E-04	0.03727068628	1	ENSG00000205309.13	gene	protein_coding	NA	HAVANA	OTTHUMG00000059277.3
TRIM16	15627960	15684311	-	-0.2980365178	0.08740214023	470.7095102	-3.409945306	7.06E-04	0.04225777371	1	ENSG00000221926.11	gene	protein_coding	overlapping_locus	HAVANA	OTTHUMG00000059067.6
POP5	120578764	120581398	-	0.2977512778	0.06822019544	468.3303875	4.364562076	1.57E-05	0.002846589289	0.1907214824	ENSG00000167272.10	gene	protein_coding	NA	HAVANA	OTTHUMG00000169023.2
STX2	130789600	130839266	-	-0.2965602773	0.07698204044	479	-3.852330695	1.33E-04	0.01405319634	1	ENSG00000111450.13	gene	protein_coding	overlapping_locus	HAVANA	OTTHUMG00000168365.2
SORD	45023104	45077185	+	-0.2963356054	0.08518526125	479	-3.478719218	5.50E-04	0.03673065245	1	ENSG00000140263.13	gene	protein_coding	NA	HAVANA	OTTHUMG00000131265.3
NAPEPLD	103099776	103149560	-	-0.2959884608	0.08294847043	477.2916081	-3.568341397	3.96E-04	0.03044062365	1	ENSG00000161048.11	gene	protein_coding	overlapping_locus	HAVANA	OTTHUMG00000157204.2
STAMBPL1	88879734	88975153	+	-0.2893723765	0.06795240646	466.5589781	-4.25845664	2.49E-05	0.003932472624	0.3028003921	ENSG00000138134.11	gene	protein_coding	overlapping_locus	HAVANA	OTTHUMG00000018702.1
MFSD14C	96897917	97013708	-	-0.2803669881	0.05946321056	480.6430739	-4.71496553	3.17E-06	8.21E-04	0.03856842664	ENSG00000196312.12	gene	protein_coding	NA	HAVANA	OTTHUMG00000020317.4
AC027644.3	66739829	66740385	-	-0.2762790056	0.05398871732	468.2471273	-5.117347093	4.53E-07	1.84E-04	0.005508436287	ENSG00000272831.1	gene	antisense_RNA	NA	HAVANA	OTTHUMG00000186261.2
TAF4B	26225936	26391685	+	0.2744550403	0.08057455741	480	3.406224609	7.14E-04	0.04234879747	1	ENSG00000141384.12	gene	protein_coding	overlapping_locus	HAVANA	OTTHUMG00000179429.3
GRHPR	37422666	37436990	+	-0.2743049428	0.06422631642	467.6581303	-4.270911957	2.36E-05	0.003929425244	0.2868480428	ENSG00000137106.17	gene	protein_coding	overlapping_locus	HAVANA	OTTHUMG00000019914.5
TLR1	38790677	38856817	-	-0.2707764374	0.07464625165	479	-3.627461947	3.17E-04	0.02603909628	1	ENSG00000174125.7	gene	protein_coding	overlapping_locus	HAVANA	OTTHUMG00000160413.5
GCAT	37807905	37817176	+	-0.2703227618	0.08130396138	478.8697936	-3.324841215	9.53E-04	0.04806035846	1	ENSG00000100116.16	gene	protein_coding	NA	HAVANA	OTTHUMG00000150664.4
DHFR	80626228	80654983	-	0.2691762388	0.07824892216	478.8392874	3.439999318	6.33E-04	0.03888997013	1	ENSG00000228716.6	gene	protein_coding	overlapping_locus	HAVANA	OTTHUMG00000162529.2
ZNF586	57769655	57819939	+	0.2690967129	0.06438001443	474.2606632	4.179817531	3.47E-05	0.005280992565	0.4224794052	ENSG00000083828.15	gene	protein_coding	overlapping_locus	HAVANA	OTTHUMG00000183477.2
AL359232.1	66212810	66509394	-	-0.2685991697	0.07784357099	474.2994683	-3.450499075	6.10E-04	0.03840128565	1	ENSG00000258561.1	gene	lincRNA	NA	HAVANA	OTTHUMG00000171191.1
HIC2	21417404	21451463	+	-0.2676155631	0.07901917588	477.9019493	-3.386716707	7.66E-04	0.0441249168	1	ENSG00000169635.9	gene	protein_coding	NA	HAVANA	OTTHUMG00000150781.3
AC104699.1	25421117	25427643	+	-0.2658495223	0.07980699813	463.1788058	-3.33115552	0.0009340420205	0.04751889928	1	ENSG00000224220.1	gene	antisense_RNA	NA	HAVANA	OTTHUMG00000155125.1
LRRFIP1	237627576	237813682	+	-0.2640467893	0.058698185	449.6312425	-4.498380815	8.73E-06	0.001829710959	0.1061232356	ENSG00000124831.18	gene	protein_coding	overlapping_locus	HAVANA	OTTHUMG00000133339.4
KANSL1	46029916	46225389	-	-0.263252947	0.04670105398	466.239365	-5.636980851	3.00E-08	1.92E-05	3.65E-04	ENSG00000120071.13	gene	protein_coding	ncRNA_host	HAVANA	OTTHUMG00000178026.9
ST6GAL1	186930485	187078553	+	0.2593888311	0.06777617338	470.0201547	3.827138922	1.47E-04	0.01503700991	1	ENSG00000073849.14	gene	protein_coding	NA	HAVANA	OTTHUMG00000156500.3
TSPOAP1-AS1	58325450	58415766	+	-0.2433225117	0.05646495956	477.1902243	-4.309265669	1.99E-05	0.003361138725	0.2420019882	ENSG00000265148.5	gene	antisense_RNA	NA	HAVANA	OTTHUMG00000178924.1
CCDC125	69280175	69332809	-	0.2423487847	0.0696927572	471.8899985	3.47738839	5.53E-04	0.03675471514	1	ENSG00000183323.12	gene	protein_coding	overlapping_locus	HAVANA	OTTHUMG00000131259.6
ZNF611	52702813	52735073	-	-0.2409269583	0.06406021752	473.3566573	-3.760945054	1.90E-04	0.01843825895	1	ENSG00000213020.9	gene	protein_coding	NA	HAVANA	OTTHUMG00000154908.6
SEMA7A	74409289	74434467	-	0.2402935438	0.06659679194	448.780088	3.608184972	3.43E-04	0.02762182081	1	ENSG00000138623.9	gene	protein_coding	ncRNA_host	HAVANA	OTTHUMG00000139000.4
CDPF1	46244011	46250679	-	0.2390650711	0.07021693597	475.502556	3.404663957	7.19E-04	0.04241080315	1	ENSG00000205643.10	gene	protein_coding	NA	HAVANA	OTTHUMG00000030672.4
MVD	88651935	88663161	-	0.2348478067	0.06623147843	474.1251865	3.545863875	4.30E-04	0.03191165113	1	ENSG00000167508.11	gene	protein_coding	NA	HAVANA	OTTHUMG00000137865.5
NME7	169132531	169367967	-	-0.2344937478	0.06542709899	465.3231095	-3.584046235	3.74E-04	0.02934011863	1	ENSG00000143156.13	gene	protein_coding	NA	HAVANA	OTTHUMG00000034586.4
TXNDC16	52430590	52552522	-	0.2318342987	0.05441665644	480	4.260355447	2.46E-05	0.003932472624	0.2987729051	ENSG00000087301.8	gene	protein_coding	NA	HAVANA	OTTHUMG00000171103.3
C17orf53	44141906	44162476	+	-0.2311789515	0.05135948743	465.6396062	-4.501192731	8.55E-06	0.001823505297	0.1039398019	ENSG00000125319.14	gene	protein_coding	NA	HAVANA	OTTHUMG00000181808.1
KCTD11	7351889	7354944	+	0.2301339722	0.06693872394	478.6096782	3.437979672	6.37E-04	0.03888997013	1	ENSG00000213859.4	gene	protein_coding	NA	HAVANA	OTTHUMG00000132061.2
ADD3	109996368	110135565	+	0.2256844177	0.06155829436	477.0118809	3.666190236	2.74E-04	0.02365934822	1	ENSG00000148700.14	gene	protein_coding	NA	HAVANA	OTTHUMG00000019032.1
AGA	177430770	177442503	-	-0.219589589	0.06204958189	479	-3.538937448	4.41E-04	0.03191165113	1	ENSG00000038002.8	gene	protein_coding	NA	HAVANA	OTTHUMG00000160723.2
HOMEZ	23272422	23299447	-	0.2186022729	0.0648862514	464.271777	3.369007582	8.17E-04	0.04497067001	1	ENSG00000215271.7	gene	protein_coding	overlapping_locus	HAVANA	OTTHUMG00000172122.7
TSGA10	98997261	99154964	-	-0.2180676021	0.06287679135	478.000046	-3.468173191	5.71E-04	0.03715179243	1	ENSG00000135951.14	gene	protein_coding	NA	HAVANA	OTTHUMG00000130637.3
GAS5	173863900	173868882	-	0.2148826352	0.06142106932	468.1414047	3.498516674	5.13E-04	0.03581591781	1	ENSG00000234741.7	gene	processed_transcript	NA	HAVANA	OTTHUMG00000037216.5
ULK3	74836116	74843346	-	0.2132676223	0.05228035507	463.5194914	4.079307074	5.32E-05	0.007264631956	0.6465522441	ENSG00000140474.12	gene	protein_coding	ncRNA_host	HAVANA	OTTHUMG00000173020.11
TTC9	70641787	70675360	+	0.2120350437	0.05766972918	478	3.676713012	2.63E-04	0.02317735112	1	ENSG00000133985.2	gene	protein_coding	NA	HAVANA	OTTHUMG00000172133.1
C22orf46	41688939	41698136	+	0.2107806831	0.05589514996	465.9804437	3.771001298	1.84E-04	0.01799456294	1	ENSG00000184208.10	gene	protein_coding	NA	HAVANA	OTTHUMG00000151188.4
PARP10	143977153	144012772	-	0.2095670535	0.04807779753	479.5734068	4.358915431	1.60E-05	0.00286157889	0.1945873645	ENSG00000178685.13	gene	protein_coding	NA	HAVANA	OTTHUMG00000165408.3
PTRH1	127690348	127724873	-	0.2070727455	0.06135438323	466.2836581	3.375027742	8.00E-04	0.04497067001	1	ENSG00000187024.14	gene	protein_coding	ncRNA_host	HAVANA	OTTHUMG00000020710.8
ZNF738	21358930	21379302	+	-0.2070136281	0.05002002122	462.9138779	-4.13861536	4.15E-05	0.006081926842	0.5047999279	ENSG00000172687.13	gene	protein_coding	NA	HAVANA	OTTHUMG00000141298.2
SPTLC2	77505997	77616773	-	0.2052721335	0.05898952016	479	3.479806802	5.48E-04	0.03673065245	1	ENSG00000100596.6	gene	protein_coding	ncRNA_host	HAVANA	OTTHUMG00000171540.1
GINM1	149566294	149591748	+	-0.2049199553	0.04820697787	476.6491962	-4.250835965	2.56E-05	0.003995762599	0.3116694827	ENSG00000055211.12	gene	protein_coding	NA	HAVANA	OTTHUMG00000015789.1
DUSP18	30652051	30667890	-	-0.202716714	0.06125512387	478.9187889	-3.309383791	0.001005509581	0.04949793926	1	ENSG00000167065.13	gene	protein_coding	overlapping_locus	HAVANA	OTTHUMG00000151115.4
GMCL1	69829642	69881396	+	0.2026922912	0.03519127867	479.9489367	5.759730787	1.51E-08	1.08E-05	1.83E-04	ENSG00000087338.4	gene	protein_coding	NA	HAVANA	OTTHUMG00000129643.3
EIF4A2	186783205	186789900	+	0.2007779902	0.05947233337	480	3.375989789	7.95E-04	0.04497067001	1	ENSG00000156976.16	gene	protein_coding	ncRNA_host	HAVANA	OTTHUMG00000156564.3
SNX11	48103357	48123074	+	-0.1957453065	0.05136840432	390.1364568	-3.81061684	1.61E-04	0.01604674757	1	ENSG00000002919.14	gene	protein_coding	NA	HAVANA	OTTHUMG00000178822.2
FAM126B	200973718	201071671	-	-0.1950082266	0.05277440626	466.3717553	-3.695128765	2.46E-04	0.02214307262	1	ENSG00000155744.9	gene	protein_coding	NA	HAVANA	OTTHUMG00000132823.15
MMAA	145618263	145660035	+	0.1943639777	0.05072808233	480.9998234	3.831486797	1.44E-04	0.0148644804	1	ENSG00000151611.13	gene	protein_coding	NA	HAVANA	OTTHUMG00000161369.3
ANXA4	69644425	69827100	+	0.1941886414	0.04747040851	468.7482048	4.090730363	5.06E-05	0.007074306955	0.6154647051	ENSG00000196975.15	gene	protein_coding	NA	HAVANA	OTTHUMG00000129649.5
NBR2	43125610	43153671	+	0.1930023688	0.05739138697	435.3362787	3.36291522	8.39E-04	0.04536153415	1	ENSG00000198496.10	gene	transcribed_unprocessed_pseudogene	overlapping_locus	HAVANA	OTTHUMG00000140395.3
ZNF696	143289676	143298061	+	-0.18720005	0.05584998677	473.6387285	-3.351836962	8.67E-04	0.04583604955	1	ENSG00000185730.7	gene	protein_coding	NA	HAVANA	OTTHUMG00000164957.3
MMACHC	45500053	45513382	+	-0.1864052364	0.05519708687	475.5286599	-3.37708468	7.93E-04	0.04497067001	1	ENSG00000132763.14	gene	protein_coding	NA	HAVANA	OTTHUMG00000007742.5
UHRF1BP1	34792015	34883138	+	0.1863129078	0.04810451854	477.7555687	3.873085387	1.22E-04	0.01341238395	1	ENSG00000065060.16	gene	protein_coding	ncRNA_host	HAVANA	OTTHUMG00000014557.1
ETFDH	158672125	158709623	+	0.182674659	0.0508924989	478.3861584	3.589422076	3.66E-04	0.02886620591	1	ENSG00000171503.11	gene	protein_coding	ncRNA_host	HAVANA	OTTHUMG00000161684.6
RAD54L2	51541144	51668667	+	-0.180301156	0.048292929	472.0930095	-3.733489763	2.12E-04	0.01996458121	1	ENSG00000164080.13	gene	protein_coding	overlapping_locus	HAVANA	OTTHUMG00000152936.5
EXOSC6	70246778	70251930	-	-0.1798288876	0.04004313668	476.2776942	-4.49087915	8.91E-06	0.001836133548	0.1083318793	ENSG00000223496.2	gene	protein_coding	retrogene	HAVANA	OTTHUMG00000137578.1
REV3L	111299028	111483715	-	-0.1780337237	0.04943416349	466.7454221	-3.601430896	3.50E-04	0.02802987226	1	ENSG00000009413.15	gene	protein_coding	overlapping_locus	HAVANA	OTTHUMG00000016318.4
CCS	66592821	66606019	+	-0.1770510694	0.03533366887	478.3204824	-5.010831739	7.64E-07	2.58E-04	0.009291382445	ENSG00000173992.8	gene	protein_coding	NA	HAVANA	OTTHUMG00000167238.2
SLC25A33	9539482	9585179	+	-0.1732808799	0.0518436111	469.0141092	-3.34237674	8.97E-04	0.04661398978	1	ENSG00000171612.6	gene	protein_coding	overlapping_locus	HAVANA	OTTHUMG00000001322.2
ARHGAP27	45393902	45434421	-	0.1690023984	0.04166194791	471.9849826	4.056516963	5.83E-05	0.007872952033	0.708565683	ENSG00000159314.11	gene	protein_coding	NA	HAVANA	OTTHUMG00000166982.6
PRPF38B	108692323	108701803	+	-0.1676123038	0.04616963086	475.4952115	-3.630358327	3.14E-04	0.02603909628	1	ENSG00000134186.11	gene	protein_coding	NA	HAVANA	OTTHUMG00000010991.3
CDK10	89680737	89696364	+	0.1662722516	0.04123039435	477.6535355	4.032759186	6.42E-05	0.008299150456	0.7801201429	ENSG00000185324.21	gene	protein_coding	overlapping_locus	HAVANA	OTTHUMG00000138049.4
DEDD2	42198598	42220140	-	0.1656720087	0.04769305167	469.3576543	3.473713736	5.61E-04	0.03694805645	1	ENSG00000160570.13	gene	protein_coding	NA	HAVANA	OTTHUMG00000182763.4
SUN2	38734725	38794143	-	0.1650786922	0.04762730622	479	3.466051418	5.76E-04	0.03723316102	1	ENSG00000100242.15	gene	protein_coding	overlapping_locus	HAVANA	OTTHUMG00000151031.10
ASF1A	118894220	118909167	+	-0.1625226896	0.0392318079	476.801747	-4.142625544	4.06E-05	0.006023450547	0.4939229449	ENSG00000111875.7	gene	protein_coding	NA	HAVANA	OTTHUMG00000015470.3
UPF2	11920022	12043170	-	-0.1608281872	0.04857484523	468.4814807	-3.310935658	0.001001674804	0.04949793926	1	ENSG00000151461.19	gene	protein_coding	NA	HAVANA	OTTHUMG00000017678.2
RABEP1	5282265	5385812	+	0.16016087	0.04594968603	478.1011699	3.485570497	5.36E-04	0.03673065245	1	ENSG00000029725.16	gene	protein_coding	NA	HAVANA	OTTHUMG00000177870.5
MRPL15	54135210	54147901	+	-0.1559722868	0.04230586252	475.6396555	-3.68677714	2.53E-04	0.02264448702	1	ENSG00000137547.8	gene	protein_coding	NA	HAVANA	OTTHUMG00000164315.4
SYNGR2	78168558	78173527	+	-0.1540851634	0.04190968138	481.4229197	-3.676600688	2.63E-04	0.02317735112	1	ENSG00000108639.7	gene	protein_coding	NA	HAVANA	OTTHUMG00000177457.4
ATP6V0D1	67438014	67481237	-	-0.15379093	0.03810837185	476.5444393	-4.035620588	6.34E-05	0.008293018621	0.7712507317	ENSG00000159720.11	gene	protein_coding	NA	HAVANA	OTTHUMG00000137515.6
SEC22A	123201927	123274130	+	-0.1473009716	0.04067160316	475.6926007	-3.621715403	3.24E-04	0.0264483425	1	ENSG00000121542.11	gene	protein_coding	overlapping_locus	HAVANA	OTTHUMG00000159495.16
POFUT1	32207880	32238667	+	0.14689819	0.04379278945	471.4344294	3.354392168	8.60E-04	0.0456392306	1	ENSG00000101346.13	gene	protein_coding	ncRNA_host	HAVANA	OTTHUMG00000133268.2
RPAIN	5419641	5432876	+	-0.142974373	0.04118607677	472.771026	-3.471424913	5.65E-04	0.03694805645	1	ENSG00000129197.14	gene	protein_coding	NA	HAVANA	OTTHUMG00000177872.2
ATP6V1C1	103021063	103073051	+	0.1418560648	0.0427956086	476.8384204	3.314734137	9.87E-04	0.04919405532	1	ENSG00000155097.11	gene	protein_coding	NA	HAVANA	OTTHUMG00000164761.1
EIF2S1	67359997	67386516	+	-0.1413203468	0.03870143459	468.936918	-3.651553187	2.90E-04	0.02448806258	1	ENSG00000134001.12	gene	protein_coding	NA	HAVANA	OTTHUMG00000029800.5
GTF2H1	18322295	18367044	+	0.140266997	0.0407349903	479.9716286	3.443403225	6.25E-04	0.03888997013	1	ENSG00000110768.11	gene	protein_coding	NA	HAVANA	OTTHUMG00000167690.6
MSH2	47402969	47562311	+	-0.1372917888	0.04091277066	477.9992025	-3.355719659	8.55E-04	0.0456392306	1	ENSG00000095002.13	gene	protein_coding	overlapping_locus	HAVANA	OTTHUMG00000128861.8
GFOD2	67674531	67719421	-	-0.1364838336	0.03584729503	467.4082154	-3.807367711	1.59E-04	0.0159939738	1	ENSG00000141098.12	gene	protein_coding	NA	HAVANA	OTTHUMG00000137537.5
FAM35A	87094161	87191468	+	-0.1360008843	0.0326407947	477.8339514	-4.166592313	3.67E-05	0.005509285533	0.4462521282	ENSG00000122376.11	gene	protein_coding	overlapping_locus	HAVANA	OTTHUMG00000018669.4
TNKS	9555914	9782346	+	-0.134868583	0.03796263604	475.9663407	-3.552666439	4.19E-04	0.03166998154	1	ENSG00000173273.15	gene	protein_coding	ncRNA_host	HAVANA	OTTHUMG00000090481.3
TUBGCP4	43369221	43409771	+	0.1309701397	0.03811338356	475.6716177	3.436329381	6.41E-04	0.03888997013	1	ENSG00000137822.12	gene	protein_coding	NA	HAVANA	OTTHUMG00000176647.3
SAAL1	18069935	18106091	-	0.124118978	0.03685327949	478.9999017	3.367922195	8.18E-04	0.04497067001	1	ENSG00000166788.9	gene	protein_coding	NA	HAVANA	OTTHUMG00000166428.2
SSB	169791933	169812064	+	0.123271258	0.03587504349	466.2838273	3.436128462	6.43E-04	0.03888997013	1	ENSG00000138385.15	gene	protein_coding	NA	HAVANA	OTTHUMG00000132212.10
ANAPC4	25377213	25418498	+	-0.122823792	0.03639188462	416.200349	-3.375032463	8.07E-04	0.04497067001	1	ENSG00000053900.10	gene	protein_coding	NA	HAVANA	OTTHUMG00000097753.4
FIBP	65883741	65888539	-	0.1211174497	0.03628025568	471.5114872	3.33838468	9.09E-04	0.04671075583	1	ENSG00000172500.12	gene	protein_coding	NA	HAVANA	OTTHUMG00000166846.2
DTWD1	49620980	49656232	+	0.1208491874	0.03296410158	470.5820049	3.666084667	2.74E-04	0.02365934822	1	ENSG00000104047.14	gene	protein_coding	NA	HAVANA	OTTHUMG00000131567.4
KLHL28	44924319	45042322	-	-0.1198722132	0.03624189802	478	-3.307558924	0.001012074098	0.04962019741	1	ENSG00000179454.13	gene	protein_coding	NA	HAVANA	OTTHUMG00000140263.5
PRDX3	119167703	119178833	-	0.1083935443	0.03112396261	465.4233164	3.482639588	5.43E-04	0.03673065245	1	ENSG00000165672.6	gene	protein_coding	NA	HAVANA	OTTHUMG00000019146.2
