## Supplementary Tables for "Transcriptomics and chromatin accessibility in multiple African population samples": biorxiv-AFGR-SupplementaryTableS7.tsv

sv_id	#CHROM	POS	svlen	beta_perm_p	gene_name	gene_id	gene_type
23087_CHM13_del	chr17	42574714	-34	0.000787835	PSMC3IP	ENSG00000131470.14	protein_coding
22547_HG00514_del	chr14	105477856	-53	1.87E-06	CRIP1	ENSG00000213145.9	protein_coding
46317_HG04217_del	chr17	31006559	-36	3.63E-10	RNF135	ENSG00000181481.13	protein_coding
13894_HG02818_del	chr8	115768289	-201	0.0363991	TRPS1	ENSG00000104447.12	protein_coding
15064_CHM1_del	chr14	105437245	-41	1.12E-10	AL928654.2	ENSG00000251602.6	antisense_RNA
22297_NA19240_del	chr16	67479913	-317	1.40E-48	ATP6V0D1	ENSG00000159720.11	protein_coding
22297_NA19240_del	chr16	67479913	-317	0.000100558	KCTD19	ENSG00000168676.10	protein_coding
22297_NA19240_del	chr16	67479913	-317	0.00817537	E2F4	ENSG00000205250.8	protein_coding
1142_NA19240_del	chr1	155689968	-4706	0.000284271	MSTO1	ENSG00000125459.14	protein_coding
1142_NA19240_del	chr1	155689968	-4706	0.0297748	SYT11	ENSG00000132718.8	protein_coding
1142_NA19240_del	chr1	155689968	-4706	2.97E-07	RUSC1	ENSG00000160753.15	protein_coding
1142_NA19240_del	chr1	155689968	-4706	0.00270863	UBQLN4	ENSG00000160803.7	protein_coding
1142_NA19240_del	chr1	155689968	-4706	3.85E-07	YY1AP1	ENSG00000163374.19	protein_coding
1142_NA19240_del	chr1	155689968	-4706	0.0424102	CCT3	ENSG00000163468.14	protein_coding
1142_NA19240_del	chr1	155689968	-4706	0.0264672	CKS1B	ENSG00000173207.12	protein_coding
22296_NA19240_del	chr16	67219771	-316	0.0237853	ENKD1	ENSG00000124074.11	protein_coding
22296_NA19240_del	chr16	67219771	-316	1.58E-05	LRRC29	ENSG00000125122.15	protein_coding
22296_NA19240_del	chr16	67219771	-316	0.00385886	NOL3	ENSG00000140939.14	protein_coding
22296_NA19240_del	chr16	67219771	-316	0.0562663	RANBP10	ENSG00000141084.10	protein_coding
22296_NA19240_del	chr16	67219771	-316	0.00205881	GFOD2	ENSG00000141098.12	protein_coding
22296_NA19240_del	chr16	67219771	-316	0.000361675	ZDHHC1	ENSG00000159714.10	protein_coding
20216_HG00268_del	chr11	64500969	-60	0.0390791	AP001453.1	ENSG00000256116.1	antisense_RNA
9640_HG00733_ins	chr8	51790807	2402	2.17E-05	PCMTD1	ENSG00000168300.13	protein_coding
6134_NA19240_del	chr4	36906485	-342	0.0479439	TBC1D1	ENSG00000065882.15	protein_coding
15408_CHM1_ins	chr15	72347200	340	0.0147318	TMEM202-AS1	ENSG00000261423.1	lincRNA
15408_CHM1_ins	chr15	72347200	340	0.017161	AC009690.2	ENSG00000261460.1	antisense_RNA
22360_NA19240_ins	chr16	75795650	41	0.0202964	ADAT1	ENSG00000065457.10	protein_coding
12591_NA19434_ins	chr11	43441131	322	4.34E-05	TTC17	ENSG00000052841.14	protein_coding
59_HG02818_ins	chr1	2080339	36	0.0264687	INTS11	ENSG00000127054.20	protein_coding
