## Supplementary Tables for "Transcriptomics and chromatin accessibility in multiple African population samples": biorxiv-AFGR-SupplementaryTableS8.tsv

Gene stable ID	Gene description	Gene name	QTL Type
ENSG00000072954	transmembrane protein 38A [Source:HGNC Symbol;Acc:HGNC:28462]	TMEM38A	eQTL
ENSG00000077097	DNA topoisomerase II beta [Source:HGNC Symbol;Acc:HGNC:11990]	TOP2B	eQTL
ENSG00000100330	myotubularin related protein 3 [Source:HGNC Symbol;Acc:HGNC:7451]	MTMR3	eQTL
ENSG00000100336	apolipoprotein L4 [Source:HGNC Symbol;Acc:HGNC:14867]	APOL4	eQTL
ENSG00000103852	tetratricopeptide repeat domain 23 [Source:HGNC Symbol;Acc:HGNC:25730]	TTC23	eQTL
ENSG00000106785	tripartite motif containing 14 [Source:HGNC Symbol;Acc:HGNC:16283]	TRIM14	eQTL
ENSG00000128699	ORMDL sphingolipid biosynthesis regulator 1 [Source:HGNC Symbol;Acc:HGNC:16036]	ORMDL1	eQTL
ENSG00000132274	tripartite motif containing 22 [Source:HGNC Symbol;Acc:HGNC:16379]	TRIM22	eQTL
ENSG00000135426	thymocyte expressed, positive selection associated 1 [Source:HGNC Symbol;Acc:HGNC:29109]	TESPA1	eQTL
ENSG00000135698	M-phase phosphoprotein 6 [Source:HGNC Symbol;Acc:HGNC:7214]	MPHOSPH6	eQTL
ENSG00000135747	ZNF670-ZNF695 readthrough (NMD candidate) [Source:HGNC Symbol;Acc:HGNC:49200]	ZNF670-ZNF695	eQTL
ENSG00000137094	DnaJ heat shock protein family (Hsp40) member B5 [Source:HGNC Symbol;Acc:HGNC:14887]	DNAJB5	eQTL
ENSG00000138381	asparagine synthetase domain containing 1 [Source:HGNC Symbol;Acc:HGNC:24910]	ASNSD1	eQTL
ENSG00000141562	nuclear prelamin A recognition factor [Source:HGNC Symbol;Acc:HGNC:29916]	NARF	eQTL
ENSG00000141569	tripartite motif containing 65 [Source:HGNC Symbol;Acc:HGNC:27316]	TRIM65	eQTL
ENSG00000157353	fucose kinase [Source:HGNC Symbol;Acc:HGNC:29500]	FCSK	eQTL
ENSG00000161016	ribosomal protein L8 [Source:HGNC Symbol;Acc:HGNC:10368]	RPL8	eQTL
ENSG00000163945	UV stimulated scaffold protein A [Source:HGNC Symbol;Acc:HGNC:29304]	UVSSA	eQTL
ENSG00000166321	nudix hydrolase 13 [Source:HGNC Symbol;Acc:HGNC:18827]	NUDT13	eQTL
ENSG00000167280	endo-beta-N-acetylglucosaminidase [Source:HGNC Symbol;Acc:HGNC:24622]	ENGASE	eQTL
ENSG00000179344	major histocompatibility complex, class II, DQ beta 1 [Source:HGNC Symbol;Acc:HGNC:4944]	HLA-DQB1	eQTL
ENSG00000181126	major histocompatibility complex, class I, V (pseudogene) [Source:HGNC Symbol;Acc:HGNC:23482]	HLA-V	eQTL
ENSG00000184574	lysophosphatidic acid receptor 5 [Source:HGNC Symbol;Acc:HGNC:13307]	LPAR5	eQTL
ENSG00000186976	EF-hand calcium binding domain 6 [Source:HGNC Symbol;Acc:HGNC:24204]	EFCAB6	eQTL
ENSG00000196735	major histocompatibility complex, class II, DQ alpha 1 [Source:HGNC Symbol;Acc:HGNC:4942]	HLA-DQA1	eQTL
ENSG00000198502	major histocompatibility complex, class II, DR beta 5 [Source:HGNC Symbol;Acc:HGNC:4953]	HLA-DRB5	eQTL
ENSG00000204351	Ski2 like RNA helicase [Source:HGNC Symbol;Acc:HGNC:10898]	SKIV2L	eQTL
ENSG00000204463	BAG cochaperone 6 [Source:HGNC Symbol;Acc:HGNC:13919]	BAG6	eQTL
ENSG00000204525	major histocompatibility complex, class I, C [Source:HGNC Symbol;Acc:HGNC:4933]	HLA-C	eQTL
ENSG00000204536	coiled-coil alpha-helical rod protein 1 [Source:HGNC Symbol;Acc:HGNC:13930]	CCHCR1	eQTL
ENSG00000211456	SAC1 like phosphatidylinositide phosphatase [Source:HGNC Symbol;Acc:HGNC:17059]	SACM1L	eQTL
ENSG00000213563	chromosome 8 open reading frame 82 [Source:HGNC Symbol;Acc:HGNC:33826]	C8orf82	eQTL
ENSG00000223534	HLA-DQB1 antisense RNA 1 [Source:HGNC Symbol;Acc:HGNC:39762]	HLA-DQB1-AS1	eQTL
ENSG00000224557	major histocompatibility complex, class II, DP beta 2 (pseudogene) [Source:HGNC Symbol;Acc:HGNC:4941]	HLA-DPB2	eQTL
ENSG00000229391	major histocompatibility complex, class II, DR beta 6 (pseudogene) [Source:HGNC Symbol;Acc:HGNC:4954]	HLA-DRB6	eQTL
ENSG00000232629	major histocompatibility complex, class II, DQ beta 2 [Source:HGNC Symbol;Acc:HGNC:4945]	HLA-DQB2	eQTL
ENSG00000237541	major histocompatibility complex, class II, DQ alpha 2 [Source:HGNC Symbol;Acc:HGNC:4943]	HLA-DQA2	eQTL
ENSG00000250917	novel transcript, overlapping AHCY	AL035458.2	eQTL
ENSG00000255517	novel transcript	AP002748.4	eQTL
ENSG00000266405	chromobox 3 pseudogene 2 [Source:HGNC Symbol;Acc:HGNC:42874]	CBX3P2	eQTL
ENSG00000165475	crystallin lambda 1 [Source:HGNC Symbol;Acc:HGNC:18246]	CRYL1	sQTL
ENSG00000150403	transmembrane and coiled-coil domains 3 [Source:HGNC Symbol;Acc:HGNC:20329]	TMCO3	sQTL
ENSG00000274047	synergin gamma [Source:HGNC Symbol;Acc:HGNC:557]	SYNRG	sQTL
ENSG00000229074, ENSG00000206240, ENSG00000236884, ENSG00000228080, ENSG00000206306, ENSG00000196126	major histocompatibility complex, class II, DR beta 1 [Source:HGNC Symbol;Acc:HGNC:4948]	HLA-DRB1	sQTL
ENSG00000206237, ENSG00000225824, ENSG00000233209, ENSG00000231286, ENSG00000231939, ENSG00000206302, ENSG00000179344	major histocompatibility complex, class II, DQ beta 1 [Source:HGNC Symbol;Acc:HGNC:4944]	HLA-DQB1	sQTL
ENSG00000229493, ENSG00000224305, ENSG00000228813, ENSG00000230675, ENSG00000228254, ENSG00000226165, ENSG00000196610, ENSG00000232629	major histocompatibility complex, class II, DQ beta 2 [Source:HGNC Symbol;Acc:HGNC:4945]	HLA-DQB2	sQTL
ENSG00000170791	coiled-coil-helix-coiled-coil-helix domain containing 7 [Source:HGNC Symbol;Acc:HGNC:28314]	CHCHD7	sQTL
ENSG00000151135	transmembrane protein 263 [Source:HGNC Symbol;Acc:HGNC:28281]	TMEM263	sQTL
ENSG00000167065	dual specificity phosphatase 18 [Source:HGNC Symbol;Acc:HGNC:18484]	DUSP18	sQTL
ENSG00000285230	RALY antisense RNA 1 [Source:HGNC Symbol;Acc:HGNC:50743]	RALY-AS1	sQTL
ENSG00000163945	UV stimulated scaffold protein A [Source:HGNC Symbol;Acc:HGNC:29304]	UVSSA	sQTL
ENSG00000005844	integrin subunit alpha L [Source:HGNC Symbol;Acc:HGNC:6148]	ITGAL	sQTL
ENSG00000072682	prolyl 4-hydroxylase subunit alpha 2 [Source:HGNC Symbol;Acc:HGNC:8547]	P4HA2	sQTL
ENSG00000275066	synergin gamma [Source:HGNC Symbol;Acc:HGNC:557]	SYNRG	sQTL
ENSG00000229391, ENSG00000290878	major histocompatibility complex, class II, DR beta 6 (pseudogene) [Source:HGNC Symbol;Acc:HGNC:4954]	HLA-DRB6	sQTL
ENSG00000178852	EF-hand calcium binding domain 13 [Source:HGNC Symbol;Acc:HGNC:26864]	EFCAB13	sQTL
ENSG00000163975	melanotransferrin [Source:HGNC Symbol;Acc:HGNC:7037]	MELTF	sQTL
