## Supplementary Tables for "Transcriptomics and chromatin accessibility in multiple African population samples": biorxiv-AFGR-SupplementaryTableS9.tsv

PMID	author	year	seq	study	gwas_trait	gwas_trait_clean	study	gwas_type	ancestry	n_cases	n_controls	n_participants	n_snps	n_hits	has_direction
20081858	Dupuis	2010		Glycemic-Traits	Fasting-Glucose	Fasting-Glucose	Fasting-Glucose (Dupuis 2010)	Metabolic-Traits	European			46186	2447870	13	TRUE
20190752	Dubois	2010		Celiac-Disease	Celiac-Disease_Dubois_2010	Celiac-Disease	Celiac-Disease (Dubois 2010)	Immune-Traits	European	4533	10750	15283	507836	12	TRUE
20686565	Teslovich	2010		Blood-Lipids	Total-Cholesterol	Total-Cholesterol	Total-Cholesterol (Teslovich 2010)	Metabolic-Traits	European			100184	2624006	53	TRUE
20686565	Teslovich	2010		Blood-Lipids	High-Density-Lipoprotein	High-Density-Lipoprotein	High-Density-Lipoprotein (Teslovich 2010)	Metabolic-Traits	European			99900	2624017	59	TRUE
20686565	Teslovich	2010		Blood-Lipids	Low-Density-Lipoprotein	Low-Density-Lipoprotein	Low-Density-Lipoprotein (Teslovich 2010)	Metabolic-Traits	European			95454	2624150	37	TRUE
20686565	Teslovich	2010		Blood-Lipids	Triglycerides	Triglycerides	Triglycerides (Teslovich 2010)	Metabolic-Traits	European			96598	2624152	33	TRUE
21833088	Sawcer	2011		Multiple-Sclerosis	Multiple-Sclerosis_Sawcer_2011	Multiple-Sclerosis	Multiple-Sclerosis (Sawcer 2011)	Immune-Traits	European	9772	17376	27148	461486	21	TRUE
22057235	Trynka	2011		Celiac-Disease	Celiac-Disease_Trynka_2011	Celiac-Disease	Celiac-Disease (Trynka 2011)	Immune-Traits	Multi-Ethnic	12041	12228	24269	125147	36	TRUE
22885922	Morris	2012		Type-2-Diabetes	Type-2-Diabetes-All	Type-2-Diabetes-All	Type-2-Diabetes-All (Morris 2012)	Metabolic-Traits	European	12171	56862	69033	2412518	13	TRUE
22961000	Liu	2012		Primary-Biliary-Cirrhosis	Primary-Biliary-Cirrhosis_Liu_2012	Primary-Biliary-Cirrhosis	Primary-Biliary-Cirrhosis (Liu 2012)	Immune-Traits	European	2,861	8,514	11375	134415	21	TRUE
23143594	Tsoi	2012		Psoriasis	Psoriasis_Tsoi_2012	Psoriasis	Psoriasis (Tsoi 2012)	Immune-Traits	European	10,588	22,806	33394	135779	69	TRUE
23143596	Eyre	2012		Rheumatoid-Arthritis	Rheumatoid-Arthritis_Eyre_2012	Rheumatoid-Arthritis	Rheumatoid-Arthritis (Eyre 2012)	Immune-Traits	European	13,838	33,742	47580	125053	12	TRUE
23263486	Kottgen	2013		Gout	Gout_Kottgen_2013	Gout	Gout (Kottgen 2013)	Immune-Traits	European	2,115	67,259	110347	2511289	3	TRUE
23563607	Berndt	2013		Anthropometric-Extremes	Obesity-Class-2	Obesity-Class-2	Obesity-Class-2 (Berndt 2013)	Anthropomorphic-Traits	European	7962	8106	16068	2310887	11	TRUE
23563607	Berndt	2013		Anthropometric-Extremes	Overweight	Overweight	Overweight (Berndt 2013)	Anthropomorphic-Traits	European	7962	8106	16068	2413044	14	TRUE
23563607	Berndt	2013		Anthropometric-Extremes	Obesity-Class-1	Obesity-Class-1	Obesity-Class-1 (Berndt 2013)	Anthropomorphic-Traits	European	7962	8106	16068	2359245	18	TRUE
23749187	Cortes	2013	immunochip	Ankylosing-Spondylitis	Ankylosing-Spondylitis_Cortes_2013	Ankylosing-Spondylitis	Ankylosing-Spondylitis (Cortes 2013)	Immune-Traits	Multi-Ethnic	10619	15145	25764	114341	23	TRUE
23749187	Cortes	2013	immunochip	Ankylosing-Spondylitis	Ankylosing-Spondylitis_Cortes_2013	Ankylosing-Spondylitis	Ankylosing-Spondylitis (Cortes 2013)	Immune-Traits	Multi-Ethnic			25764	114341	23	TRUE
24076602	Beechman	2013		Multiple-Sclerosis	Multiple-Sclerosis_Beechman_2013	Multiple-Sclerosis	Multiple-Sclerosis (Beechman 2013)	Immune-Traits	European	14,498	24,091	38582	147169	44	TRUE
24076602	Beechman	2013		Multiple-Sclerosis	Multiple-Sclerosis_Beechman_2013	Multiple-Sclerosis	Multiple-Sclerosis (Beechman 2013)	Immune-Traits	European			38582	147169	44	TRUE
24097068	Willer	2013		Blood-Lipids	Total-Cholesterol-Metabochip	Total-Cholesterol-Metabochip	Total-Cholesterol-Metabochip (Willer 2013)	Metabolic-Traits	Multi-Ethnic			188577	119198	41	TRUE
24097068	Willer	2013		Blood-Lipids	High-Density-Lipoprotein-Metabochip	High-Density-Lipoprotein-Metabochip	High-Density-Lipoprotein-Metabochip (Willer 2013)	Metabolic-Traits	Multi-Ethnic			188577	119090	43	TRUE
24097068	Willer	2013		Blood-Lipids	Low-Density-Lipoprotein-Metabochip	Low-Density-Lipoprotein-Metabochip	Low-Density-Lipoprotein-Metabochip (Willer 2013)	Metabolic-Traits	Multi-Ethnic			188577	118678	35	TRUE
24097068	Willer	2013		Blood-Lipids	Triglycerides-Metabochip	Triglycerides-Metabochip	Triglycerides-Metabochip (Willer 2013)	Metabolic-Traits	Multi-Ethnic			188577	118866	25	TRUE
24390342	Okada	2014		Rheumatoid-Arthritis	Rheumatoid-Arthritis-Asian	Rheumatoid-Arthritis-Asian	Rheumatoid-Arthritis-Asian (Okada 2014)	Immune-Traits	East Asian	4873	17642	22515	4995857	10	TRUE
24390342	Okada	2014		Rheumatoid-Arthritis	Rheumatoid-Arthritis-European	Rheumatoid-Arthritis-European	Rheumatoid-Arthritis-European (Okada 2014)	Immune-Traits	European	4873	17642	22515	6088603	43	TRUE
24509480	Mahajan	2014		Type-2-Diabetes	Type-2-Diabetes_Mahajan_2014	Type-2-Diabetes	Type-2-Diabetes (Mahajan 2014)	Metabolic-Traits	Multi-Ethnic	26488	83964	110452	2844618	34	TRUE
25751624	Onengut-Gumuscu	2015	immunochip	Type-1-Diabetes	Type-1-Diabetes-Case-Control	Type-1-Diabetes-Case-Control	Type-1-Diabetes-Case-Control (Onengut-Gumuscu 2015)	Immune-Traits	European	6670	12262	18932	121127	31	TRUE
25751624	Onengut-Gumuscu	2015	immunochip	Type-1-Diabetes	Type-1-Diabetes-Meta-Analysis	Type-1-Diabetes-Meta-Analysis	Type-1-Diabetes-Meta-Analysis (Onengut-Gumuscu 2015)	Immune-Traits	European	7993	13609	21602	118369	38	TRUE
26192919	Liu	2015		Inflammatory-Bowel-Disease	Crohns-Disease	Crohns-Disease	Crohns-Disease (Liu 2015)	Immune-Traits	European	12882	21770	20883	9626969	54	TRUE
26192919	Liu	2015		Inflammatory-Bowel-Disease	Ulcerative-Colitis	Ulcerative-Colitis	Ulcerative-Colitis (Liu 2015)	Immune-Traits	European	12882	21770	27432	9728652	36	TRUE
26192919	Liu	2015		Inflammatory-Bowel-Disease	Crohns-Disease	Crohns-Disease	Crohns-Disease (Liu 2015)	Digestive-Traits	European			20883	9626969	54	TRUE
26192919	Liu	2015		Inflammatory-Bowel-Disease	Ulcerative-Colitis	Ulcerative-Colitis	Ulcerative-Colitis (Liu 2015)	Digestive-Traits	European			27432	9728652	36	TRUE
26343387	Nikpay	2015		Coronary-Artery-Disease	Coronary-Artery-Disease-Recessive-Model	Coronary-Artery-Disease-Recessive-Model	Coronary-Artery-Disease-Recessive-Model (Nikpay 2015)	Cardiac-Traits	Multi-Ethnic	60801	123504	184305	6061797	12	TRUE
26343387	Nikpay	2015		Coronary-Artery-Disease	Coronary-Artery-Disease-Additive-Model	Coronary-Artery-Disease-Additive-Model	Coronary-Artery-Disease-Additive-Model (Nikpay 2015)	Cardiac-Traits	Multi-Ethnic	60801	123504	184305	8285790	45	TRUE
26343387	Nikpay	2015		Coronary-Artery-Disease	Myocardial-Infarction-Additive-Model	Myocardial-Infarction-Additive-Model	Myocardial-Infarction-Additive-Model (Nikpay 2015)	Cardiac-Traits	Multi-Ethnic	60801	123504	184305	8142622	27	TRUE
26394269	Cordell	2015		Primary-Biliary-Cirrhosis	Primary-Biliary-Cirrhosis_Cordell_2015	Primary-Biliary-Cirrhosis	Primary-Biliary-Cirrhosis (Cordell 2015)	Immune-Traits	European	2764	10475	13239	1126701	22	TRUE
26482879	Paternoster	2015		Atopic-Dermatitis	Atopic-Dermatitis_Paternoster_2015	Atopic-Dermatitis	Atopic-Dermatitis (Paternoster 2015)	Immune-Traits	Multi-Ethnic	10788	30047	40835	9567843	13	TRUE
26502338	Bentham	2015		Lupus	Lupus_Bentham_2015	Lupus	Lupus (Bentham 2015)	Immune-Traits	European	5201	9066	14267	7505943	39	TRUE
26818947	Imamura	2015		Type-2-Diabetes	Type-2-Diabetes-Cohort-2	Type-2-Diabetes-Cohort-2	Type-2-Diabetes-Cohort-2 (Imamura 2015)	Metabolic-Traits	East Asian	5646	16420	26237	475749	6	TRUE
26818947	Imamura	2015		Type-2-Diabetes	Type-2-Diabetes-Study-2	Type-2-Diabetes-Study-2	Type-2-Diabetes-Study-2 (Imamura 2015)	Metabolic-Traits	East Asian	7936	5539	13475	475749	6	TRUE
26818947	Imamura	2015		Type-2-Diabetes	Type-2-Diabetes-Cohort-1	Type-2-Diabetes-Cohort-1	Type-2-Diabetes-Cohort-1 (Imamura 2015)	Metabolic-Traits	East Asian	9,817	6,763	16580	533656	12	TRUE
26818947	Imamura	2015		Type-2-Diabetes	Type-2-Diabetes-Study-1	Type-2-Diabetes-Study-1	Type-2-Diabetes-Study-1 (Imamura 2015)	Metabolic-Traits	East Asian	15463	26183	41646	533656	12	TRUE
26961502	Wood	2016		Type-2-Diabetes	Type-2-Diabetes_Wood_2016	Type-2-Diabetes	Type-2-Diabetes (Wood 2016)	Metabolic-Traits	European	4040	115648	119688	8186153	4	TRUE
28334899	Spracklen	2017		Lipid-Levels	Triglycerides	Triglycerides	Triglycerides (Spracklen 2017)	Metabolic-Traits	East Asian			34374	2169109	8	TRUE
28416822	Low	2017		Atrial-Fibrillation	Atrial-Fibrillation_Low_2017	Atrial-Fibrillation	Atrial-Fibrillation (Low 2017)	Cardiac-Traits	East Asian	8180	28612	36792	4934862	15	TRUE
28714975	Nelson	2017		Coronary-Artery-Disease	Coronary-Artery-Disease_Nelson_2017	Coronary-Artery-Disease	Coronary-Artery-Disease (Nelson 2017)	Cardiac-Traits	European	10901	137914	148815	8869360	55	TRUE
29083406	Ferreira	2017		Allergies	Allergies_Ferreira_2017	Allergies	Allergies (Ferreira 2017)	Immune-Traits	European	96794	145775	242569	8148000	75	TRUE
29273806	Demenais	2017		Asthma	Asthma-European-Random-Effect	Asthma-European-Random-Effect	Asthma-European-Random-Effect (Demenais 2017)	Immune-Traits	European	23948	118538	142486	1987303	13	TRUE
29273806	Demenais	2017		Asthma	Asthma-Multiancestry-Random-Effect	Asthma-Multiancestry-Random-Effect	Asthma-Multiancestry-Random-Effect (Demenais 2017)	Immune-Traits	Multi-Ethnic	23948	118538	142486	1987303	15	TRUE
29273806	Demenais	2017		Asthma	Asthma-European-Fixed-Effect	Asthma-European-Fixed-Effect	Asthma-European-Fixed-Effect (Demenais 2017)	Immune-Traits	European	23948	118538	142486	1987303	16	TRUE
29273806	Demenais	2017		Asthma	Asthma-Multiancestry-Fixed-Effect	Asthma-Multiancestry-Fixed-Effect	Asthma-Multiancestry-Fixed-Effect (Demenais 2017)	Immune-Traits	Multi-Ethnic	23948	118538	142486	1987303	16	TRUE
29531354	Malik	2018		Stroke	Any-Stroke-European	Any-Stroke-European	Any-Stroke-European (Malik 2018)	Cardiac-Traits	European	40585	406111	446696	7972420	9	TRUE
29531354	Malik	2018		Stroke	Any-Ischemic-Stroke-European	Any-Ischemic-Stroke-European	Any-Ischemic-Stroke-European (Malik 2018)	Cardiac-Traits	European	40585	406111	446696	8043092	11	TRUE
29531354	Malik	2018		Stroke	Any-Stroke-Transethnic	Any-Stroke-Transethnic	Any-Stroke-Transethnic (Malik 2018)	Cardiac-Traits	Multi-Ethnic	67172	454450	521622	7444521	18	TRUE
29531354	Malik	2018		Stroke	Any-Ischemic-Stroke-Transethnic	Any-Ischemic-Stroke-Transethnic	Any-Ischemic-Stroke-Transethnic (Malik 2018)	Cardiac-Traits	Multi-Ethnic	67172	454450	521622	7339530	19	TRUE
29700475	Wray	2018		Depression	Depression_Wray_2018	Depression	Depression (Wray 2018)	Neurological-And-Psychological-Traits	European			173005	11969217	4	TRUE
29785011	Zhu	2018		Allergic-Diseases	Allergies	Allergies	Allergies (Zhu 2018)	Immune-Traits	European	25,685	76768	102453	7443635	26	TRUE
29785011	Zhu	2018		Allergic-Diseases	Asthma	Asthma	Asthma (Zhu 2018)	Immune-Traits	European	14,085	76,768	90853	7443618	28	TRUE
29892015	Roselli	2018		Atrial-Fibrillation-Multi-Ethnic	Atrial-Fibrillation-Multi-Ethnic_Roselli_2018	Atrial-Fibrillation-Multi-Ethnic	Atrial-Fibrillation-Multi-Ethnic (Roselli 2018)	Cardiac-Traits	Multi-Ethnic	65446	522744	588190	12019768	110	TRUE
30048462	Kim	2018		Heel-Bone-Mineral-Density	Heel-Bone-Mineral-Density_Kim_2018	Heel-Bone-Mineral-Density	Heel-Bone-Mineral-Density (Kim 2018)	Musculoskeletal-Traits	European			394929	17458950	844	TRUE
30054458	Xue	2018		Type-2-Diabetes	Type-2-Diabetes_Xue_2018	Type-2-Diabetes	Type-2-Diabetes (Xue 2018)	Metabolic-Traits	European	62832	596424	659256	5026815	133	TRUE
30158200	Trajanoska	2018		Bone-Fracture	Bone-Fracture_Trajanoska_2018	Bone-Fracture	Bone-Fracture (Trajanoska 2018)	Musculoskeletal-Traits	European	37857	227116	264973	2516141	9	TRUE
